# The Kinase Chemogenomic Set (KCGS): An open science resource for kinase vulnerability identification

**DOI:** 10.1101/2019.12.22.886523

**Authors:** Carrow I. Wells, Hassan Al-Ali, David M. Andrews, Christopher R. M. Asquith, Alison D. Axtman, Mirra Chung, Ivan Dikic, Daniel Ebner, Jonathan M. Elkins, Peter Ettmayer, Christian Fischer, Mathias Frederiksen, Nathanael S. Gray, Stephanie Hatch, Stefan Knapp, Shudong Lee, Ulrich Lücking, Michael Michaelides, Caitlin E. Mills, Susanne Müller, Dafydd Owen, Alfredo Picado, Kristijan Ramadan, Kumar S. Saikatendu, Martin Schröder, Alexandra Stolz, Mariana Tellechea, Daniel K. Treiber, Brandon J. Turunen, Santiago Vilar, Jinhua Wang, William J. Zuercher, Timothy M. Willson, David H. Drewry

## Abstract

We describe the assembly and annotation of a chemogenomic set of protein kinase inhibitors as an open science resource for studying kinase biology. The set only includes inhibitors that show potent kinase inhibition and a narrow spectrum of activity when screened across a large panel of kinase biochemical assays. Currently, the set contains 187 inhibitors that cover 215 human kinases. The kinase chemogenomic set (KCGS) is the most highly annotated set of selective kinase inhibitors available to researchers for use in cell-based screens.
