## Supplementary material for "The Kinase Chemogenomic Set (KCGS): An open science resource for kinase vulnerability identification": S5 Table. Plating densities and media

### Sheet: Sheet1
Name	Plating density	Growth media
HCC1954	500	RPMI-1640 Medium + 10% FBS + 1% P/S
SUM-159PT	750	Ham's F-12 + 5ug/ml Bovine Insulin + 1 ug/ml Hydrocortisone + 10 mM Hepes + 5% FBS + 1% P/S
MCF 10A	750	DMEM/F12+ 5% Horse Serum+ 20ng/ml EGF + 0.5 mg/ml Hydrocortisone + 100 ng/ml Cholera Toxin + 10 ug/ml Insulin + 1% P/S
MCF7	1500	DMEM + 10% FBS + 1% P/S
COV 362	500	DMEM +10%FBS+ 2mM L-Glu + 1% P/S
Kuramochi	1500	RPMI1640 + 10% FBS
PC-3	600	F-12K +10%FBS
DU145	500	RPMI+10%FBS
HT29	750	RPMI+10%FBS
HCT116	500	RPMI+10%FBS
A549	500	F-12K +10%FBS
MRC-5	1000	EMEM + 10% FBS + 1% P/S
COLO858	1000	RPMI 1640 +5% FBS +1% Sodium Pyruvate + 1% P/S
A375	500	DMEM+10%FBS
SW1783**	500	RPMI+10%FBS
Cas1	700	DMEM+10%FBS
Panc-1	1500	DMEM+10%FBS
HPAF-II	1500	EMEM+10%FBS
**Cell line did not grow, excluded from analyses
