## Supplementary material for "The Kinase Chemogenomic Set (KCGS): An open science resource for kinase vulnerability identification": S3 Table. SMARTS analysis

### Sheet: Bins-SMARTS
List of SMARTS codes along with their corresponding bins (bin numeration and names). Complex substructures can be represented using one or more SMARTS included in the bin. Before the SMARTS search, it is convenient to generate different tautomeric states for each molecule to ensure that the SMARTS captures the molecular fragment present in the molecule. Once all the molecules/tautomers have been …
Bin number	Bin names	SMARTS
1	4-anilino-quinoline	[aR][aR][aR][aR][aR][#7]-c1cc([#1])nc2ccccc12
2	4-anilino-quinazoline	[aR][aR][aR][aR][aR][#7]-c1nc([#1])nc2c[c,n]ccc12
3	4-aryl-quinoline	[aR][aR][aR][aR][aR][cR1]1cc([#1])nc2ccccc12
4	4-aryl-quinazoline	[aR][aR][aR][aR][aR][cR1]1nc([#1])nc2ccccc12
5	4-phenoxy-quinoline	[aR][aR][aR][aR][aR][#8]-c1cc([#1])nc2ccccc12
6	4-phenoxy-quinazoline	[aR][aR][aR][aR][aR][#8]-c1nc([#1])nc2ccccc12
7	4-arylthio-quinoline	[aR][aR][aR][aR][aR][#16]-c1cc([#1])nc2ccccc12
8	4-arylthio-quinazoline	[aR][aR][aR][aR][aR][#16]-c1nc([#1])nc2ccccc12
9	2,4-dianilino-pyrrolopyrimidine	[H]n1ccc2c(-[#7][aR][aR][aR][aR][aR])nc(-[#7][aR][aR][aR][aR][aR])nc12
10	2-anilino-4-alkylamino-pyrrolopyrimidine	[H]n1ccc2c(-[#7][CX4])nc(-[#7][aR][aR][aR][aR][aR])nc12
11	4-anilino-thieno[3,2]pyrimidine	[aR][aR][aR][aR][aR][#7]-c1ncnc2ccsc12
12	4-anilino-thieno[2,3]pyrimidine	[aR][aR][aR][aR][aR][#7]-c1ncnc2sccc12
13	4-Ar-thieno[3,2]pyrimidine	[aR][aR][aR][aR][aR]c1ncnc2ccsc12
14	4-Ar-thieno[2,3]pyrimidine	[aR][aR][aR][aR][aR]c1ncnc2sccc12
15	4-Ar-pyrrolo-pyrimidine	[aR][aR][aR][aR][aR]c1ncnc2[#7]([#1])ccc12
16	4-S-alkyl-thieno[3,2]pyrimidine	[CX4][#16]-c1ncnc2ccsc12
17	4-N-alkyl-thieno[3,2]pyrimidine	[CX4][#7]-c1ncnc2ccsc12
18	4-O-Alkyl-thieno[3,2]pyrimidine	[CX4][#8]-c1ncnc2ccsc12
19	4-S-alkyl-thieno[2,3]pyrimidine	[CX4][#16]-c1ncnc2sccc12
20	4-N-alkyl-thieno[2,3]pyrimidine	[CX4][#7]-c1ncnc2sccc12
21	4-O-Alkyl-thieno[2,3]pyrimidine	[CX4][#8]-c1ncnc2sccc12
22	2-amino-dihydropteridinone	[$([aR,CX4])][NR0]-c1ncc2-[#7]-[#6](=O)-[#6]-[#7]-c2n1
23	2-amino-pyrimido-diazepin-6-one	[#6]1[#6][#7]c2nc([NR0][$([aR,CX4])])ncc2[#7]c(=O)1
23	2-amino-pyrimido-diazepin-6-one	[$([aR,CX4])][NR0]-c1ncc2-[#7]-[#6](=O)-[#6]-[#6]-[#7]-c2n1
24	2-amino-pyrimido-diazepin-5-one	[#6]1[#6][#7]c2nc([NR0][$([aR,CX4])])ncc2c(=O)[#7]1
24	2-amino-pyrimido-diazepin-5-one	[$([aR,CX4])][NR0]-c1ncc2-[#6](=O)-[#7]-[#6]-[#6]-[#7]-c2n1
25	pyrimidopyridinone	[H][#7]-c1ncc2ccc(=O)nc2n1
26	2-amino-pyrrolo-pyrimidine	[H][#7]-c1nc([H])c2ccnc2n1
27	2, 4-diamino-5-carboxamide-pyrimidine	[H][#7]([$([aR,CX4])])-c1ncc(-[#6](=O)-[#7](-[$([#1,CX4,aR])])-[$([#1,CX4,aR])])c(n1)-[#7]([H])-[$([aR,CX4])]
28	fused amino-pyrimidine	[H][#7]([H])-c1nc([H])[n,c][c,n]2[c,n,o,s][n,c][c,n,o,s][c,n]12
29	4-amino-pyrrolo-pyrimidine	[H]c1nc(-[#7](-[CX4])-[$([#1,CX4])])c2[c,n]cn([H])c2n1
30	2-amino-quinazoline	[H][#7]([$([#1,aR,CX4])])-c1ncc2ccc[c,nX2]c2n1
31	4-XAr-5-sub-pyrrolo-pyrimidine	[H]c1c[nR1]([$([#1,aR,CX4])])c2c(-[#16,#7,#8][aR][aR][aR][aR][aR])nc([H])nc12
32	6-NH2-purine	[H][#7]([H])-c1nc([H])nc2nc([H])nc12
33	hydrazinyl-pyrazolo-pyrimidine	[#7]-[#7]-c1ncnc2[c,n][c,n][c,n]c12
34	2,4-disub-7-azaindole	[H]c1cn([H])c2nc([H])c([H])cc12
35	3,5-di-sub-7-azaindole	[H]c1cc2c([H])cc([H])nc2n1[H]
36	fused pyrrolo-pyrid(az)ine	[H][#7]1ccc2[c,n]3[c,n]c[#7]c3cnc21
37	imidazotriazine	[H][#7]-c1ncc2cncn2n1
38	2,4-dianilino-pyrimidine	[aR][aR][aR][aR][aR][#7]-c1cc([#1])nc(-[#7][aR][aR][aR][aR][aR])n1
39	2-alkylamino-4-anilino-pyrimidine	[aR][aR][aR][aR][aR][#7]-c1cc([#1])nc(-[#7][CX4])n1
40	2-anilino-4-alkylamino-pyrimidine	[CX4][#7]-c1cc([#1])nc(-[#7][aR][aR][aR][aR][aR])n1
41	2,4-di-alkylamino-pyrimidine	[CX4][#7]-c1cc([#1])nc(-[#7][CX4])n1
42	2-anilino-4-O-Ar-pyrimidine	[aR][aR][aR][aR][aR][#7]-c1nc([#1])cc(-[#8][aR][aR][aR][aR][aR])n1
43	2-alkylamino-4-O-Ar-pyrimidine	[CX4][#7]-c1nc([#1])cc(-[#8][aR][aR][aR][aR][aR])n1
44	2-anilino-4-S-Ar-pyrimidine	[aR][aR][aR][aR][aR][#7]-c1nc([#1])cc(-[#16][aR][aR][aR][aR][aR])n1
45	2-alkylamino-4-S-Ar-pyrimidine	[CX4][#7]-c1nc([#1])cc(-[#16][aR][aR][aR][aR][aR])n1
46	2-anilino-4-(ortho-aryl)-heteroaryl-pyrimidine	[aR][aR][aR][aR][aR][#7]-c1nccc(n1)-c2[c,n,o,s][c,n,o,s][c,n,o,s]c2[aR][aR][aR][aR][aR]
46	2-anilino-4-(ortho-aryl)-heteroaryl-pyrimidine	[aR][aR][aR][aR][aR][#7]-c1nccc(n1)-[#6]-2=[#6]([aR][aR][aR][aR][aR])-[#6,#7,#8,#16]-[#6,#7,#8,#16]=[#6,#7,#8,#16]-2
47	2-alkylamino-4-(ortho-aryl)-heteroaryl-pyrimidine	[$([CX4,#1])][#7]-c1nccc(n1)-c2[c,n,o,s][c,n,o,s][c,n,o,s]c2[aR][aR][aR][aR][aR]
47	2-alkylamino-4-(ortho-aryl)-heteroaryl-pyrimidine	[$([CX4,#1])][#7]-c1nccc(n1)-[#6]-2=[#6]([aR][aR][aR][aR][aR])-[#6,#7,#8,#16]-[#6,#7,#8,#16]=[#6,#7,#8,#16]-2
48	2-sub-4-(ortho-aryl)-heteroaryl-pyrimidine	[#6]-c1nccc(n1)-c2[c,n,o,s][c,n,o,s][c,n,o,s]c2[aR][aR][aR][aR][aR]
48	2-sub-4-(ortho-aryl)-heteroaryl-pyrimidine	[#6]-c1nccc(n1)-[#6]-2=[#6]([aR][aR][aR][aR][aR])-[#6,#7,#8,#16]-[#6,#7,#8,#16]=[#6,#7,#8,#16]-2
48	2-sub-4-(ortho-aryl)-heteroaryl-pyrimidine	[$([aR,CX4])][OR0]-c1nccc(n1)-c2[c,n,o,s][c,n,o,s][c,n,o,s]c2[aR][aR][aR][aR][aR]
48	2-sub-4-(ortho-aryl)-heteroaryl-pyrimidine	[$([aR,CX4])][OR0]-c1nccc(n1)-[#6]-2=[#6]([aR][aR][aR][aR][aR])-[#6,#7,#8,#16]-[#6,#7,#8,#16]=[#6,#7,#8,#16]-2
49	2-anilino-4-aryl-pyrimidine	[aR][aR][aR][aR][aR][#7]-c1ncc[cR1]([aR][aR][aR][aR][aR])n1
50	2-amino-4-aryl-pyrimidine	[CX4][#7]-c1nc([#1])c[cR1]([aR][aR][aR][aR][aR])n1
51	4-anilino-5-sub-pyrimidine	[H]c1cc(-[#7][aR][aR][aR][aR][aR])nc([H])n1
52	2,4-diamino-5-benzyl-pyrimidine	[H][#7]([H])-c1ncc(-[#6][aR][aR][aR][aR][aR])c(n1)-[#7]([H])[H]
53	4-amino-6-Ar-pyrimidine	[H][#7]-c1c[cR1]([aR][aR][aR][aR][aR])ncn1
54	oxindole	[H][#7]-1-[#6](=O)-[#6]-c2ccc[n,c]c-12
55	5-Ar-indazole	[H]n1ncc2c[cR1]([aR][aR][aR][aR][aR])[n,c][n,c]c12
56	6-Ar-indazole	[H]n1ncc2cc[cR1]([aR][aR][aR][aR][aR])[n,c]c12
57	5-sub-indazole	[H]n1ncc2cc(-[#6,#7,#8,#16])[n,c][n,c]c12
58	6-sub-indazole	[H]n1ncc2ccc(-[#6,#7,#8,#16][*])cc12
59	2-amino-5-Ar-pyridine	[H][#7]([H])-c1ccc([aR][aR][aR][aR][aR])c([H])n1
60	2-X-amino-5-Ar-pyridine	[H][#7]([aR,CX4])-c1cc[cR1]([aR][aR][aR][aR][aR])c([H])n1
61	2-alkylamino-4-Ar-pyridine	[H][#7]([CX4])-c1c[cR1]([aR][aR][aR][aR][aR])ccn1
62	4-phenoxy-pyridine	[H]c1cc(-[#8][aR][aR][aR][aR][aR])c([H])cn1
63	2-amino-pyridine	[H][#7]([H])-c1cc([H])cc([H])n1
64	4-amino-pyridines	[H][#7]-c1cc([H])ncc1[H]
65	3-vinyl-pyridine	[aR][aR][aR][aR][aR]\[#6]=[#6]\c1cccnc1
66	2-sub-4-Ar-pyridine	[H]c1c[cR1]([aR][aR][aR][aR][aR])c([H])[cR1]([$([#1,aR])])n1
66	2-sub-4-Ar-pyridine	[H]c1c[cR1]([aR][aR][aR][aR][aR])c([H])c([#7]([$([#1,aR,CX4])])[#1])n1
67	imidazolopyridine	[H]c1nc([H])c2ncnc2c1[H]
68	5,6-fused imidazole/pyrazole	c1c[c,n][c,n]2[cR1][cR1][nR1][c,n]2c1[H]
69	3-aryl-pyridine	[H]c1cc[cR1]([aR][aR][aR][aR][aR])c([H])n1
70	2-amino-5-Ar-pyrazine	[H][#7]([H])-c1cnc([aR][aR][aR][aR][aR])c([H])n1
71	pyrazolo-pyr(im)idine	[H]c1cc[c,n]c2cc([#1])nn12
72	2-amino-6—X-Ar-benzimidazole	[H][#7](-[$([#1,CX4,aR])])-c1nc2cc(-[#6,#7,#8,#16][aR][aR][aR][aR][aR])ccc2n1[H]
72	2-amino-6—X-Ar-benzimidazole	[H][#7](-[#6]=O)-c1nc2cc(-[#6,#7,#8,#16][aR][aR][aR][aR][aR])ccc2n1[H]
73	2-amino-6-phenoxy-benzothiazole	[H][#7](-[$([#1,CX4,aR])])-c1nc2c[n,c]c(-[#6,#7,#8,#16][aR][aR][aR][aR][aR])[c,n]c2s1
73	2-amino-6-phenoxy-benzothiazole	[H][#7](-[#6]=O)-c1nc2c[n,c]c(-[#6,#7,#8,#16][aR][aR][aR][aR][aR])[c,n]c2s1
74	1-sub-2-amino-6-sub-benzimidazole	[H][#7]-c1nc2c([#1])c([#1])c([#6,#7,#8,#16])cc2n1(-[$([#1,#6])])
74	1-sub-2-amino-6-sub-benzimidazole	[H][#7]-c1nc2c([#1])c([#1])[cR1]([aR][aR][aR][aR][aR])cc2n1(-[$([#1,#6])])
75	6-amino-quinoxaline	[#7]c1c([#1])c([#1])c2nc([#1])cnc2c1([#1])
76	thiophene-benzimidazole	c1csc(c1)-n1cnc2ccccc12
77	1-aryl-benzimidazole	c1nc2ccccc2n1-c1ccccc1
78	aminofurazan	[H][#7]([H])-c1nonc1[aR][aR][aR][aR][aR]
79	2-X-amino-4,5-sub-thiazole	[H][#7](-[$([#1,*])])-c1nc(-[$([#1,CX4])])c(-[$([CX4,aR])])s1
80	2-amino-5-sub-oxazole	[H][#7](-[$([#1,CX4,aR])])-c1nc([H])c(-[$([#1,*])])o1
80	2-amino-5-sub-oxazole	[H][#7](-[#6]=O)-c1nc([H])c(-[$([#1,*])])o1
81	3-amino-5-aryl-pyrazole	[aR][aR][aR][aR][aR][#7]-c1c[cR1]([aR][aR][aR][aR][aR])nn1
82	phthalimide	[#6]1(=O)[#7]([#1])[#6](=O)c2ccccc12
83	isoindolinone	[#1][#6]1([#1])[#7]([#1])[#6](=O)c2ccccc12
84	3,4-di-Ar-maleimide	[H][#7]-1-[#6](=O)-[#6]([aR][aR][aR][aR][aR])=[#6]([aR][aR][aR][aR][aR])-[#6]-1=O
85	3-amino-4-Ar-maleimide	[H][#7]-1-[#6](=O)-[#6](-[#7])=[#6]([aR][aR][aR][aR][aR])-[#6]-1=O
86	5-amino-benzotriazole	[H]n1nnc2cc(-[#7])ccc12
87	2-Me-5-amino-indazole	[#6]-n1ncc2cc(-[#7])ccc12
88	5-amino-pyrimidine	[H]c1ncc(-[#7])cn1
89	6-amino-isoquinoline	[#7]-c1ccc2cnccc2c1
90	imidazolone	[H]n1c2cc(-[#7])ccc2n(-[#6])c1=O
91	2-amino-5-amino-pyrimidine	[H][#7](-[$([#1,*])])-c1ncc(-[#7])cn1
92	3-amino-phenyl-carboxamide	[H][#7]([H])-[#6](=O)-c1cccc(-[#7])c1
93	6-Ar-benzothiazole	[H]c1c[cR1]([aR][aR][aR][aR][aR])cc2scnc12
94	benzodioxole	[H]c1c[cR1]([aR][aR][aR][aR][aR])cc2-[#8]-[#6]-[#8]-c12
95	5-Ar-benzofuran	[H]c1c[cR1]([aR][aR][aR][aR][aR])[c,n]c2ccoc12
96	5-Ar-dihydro-benzofuran	[H][#6]1([H])[#6]-c2c[cR1]([aR][aR][aR][aR][aR])ccc2-[#8]1
97	6-Ar-isoquinoline	[aR][aR][aR][aR][aR][cR1]1ccc2cnccc2c1
98	2-amino-5-Ar-pyrimidine	[H][#7](-[$([#1,*])])-c1nc[cR1]([aR][aR][aR][aR][aR])cn1
99	6-sub-quinoline	[H]c1ccc2[n,c]c(-[#6])cc([H])c2n1
100	6-Ar-quinoline	[H]c1c([H])c2ncccc2[cR1,nR1]c1[aR][aR][aR][aR][aR]
101	5,7-disub-quinoline	[#6]-[#8]-c1c[cR1]([aR][aR][aR][aR][aR])cc2ncccc12
102	pyrroloquinoline	[H]c1nc2ccccc2c3nccc13
103	benzonaphthyridinone	[H]c1cccc2c3nc(=O)ccc3cnc21
103	benzonaphthyridinone	[H]c1cccc2c3nc([#8][#1])ccc3cnc21
104	thienoquinoline	c1cc2c3cccnc3ccc2s1
105	isoquinolone	[#6]-n1ccc2ccccc2c1=O
106	isoquinolinone	[H]c1c([H])c2[c,n][c,n][c,n][c,n]c2c(=O)n1[H]
107	indolo-diazepinone	O=c1nncc2cnc3cccc1c23
108	Ar-thieno-pyridone	[H]c1n([H])c(=O)c2ccsc2c1[aR][aR][aR][aR][aR]
109	pyyrole-2-carboxamide	[H][#7]-[#6](=O)-c1cc(cn1[H])-[#6](=O)-c2ccccc2
110	dihydro-benzocarbazol-11-one	O=[#6]1c2c3ccccc3nc2[#6]c4ccccc41
111	1-aryl-4-arylmethoxy-pyridin-2-one	[aR][aR][aR][aR][aR][#6]-[#8]-c1cc[nR1]([aR][aR][aR][aR][aR])c(=O)c1
112	ortho-quinazololinyl-phenol	[H][#8]-c1ccccc1-c2nc(-[#7])c3ccccc3n2
113	biphenylamide	[H][#7]-[#6](=O)-c1ccc(cc1)-c2ccccc2
114	3-amino-6-Ar-quinoxaline	[#7]-c1cnc2cc[cR1]([aR][aR][aR][aR][aR])cc2n1
115	ortho-amino-primary carboxamide	[H][#7]([H])-[#6](=O)-c1[n,c][n,c][n,c][n,c]c1-[#7]([H])-[#6]
116	thiophene carboxamide	[H][#7]-c1sccc1-[#6](=O)-[#7]([H])[H]
117	morpholines	[aR][aR][aR][aR][aR][#7]-1-[#6]-[#6]-[#8]-[#6]-[#6]-1
118	amide hinge binder	[H][#7]([aR][aR][aR][aR][aR])-[#6]([aR][aR][aR][aR][aR])=O
119	type II urea	[H][#7]([aR][aR][aR][aR][aR])-[#6](=O)-[#7]([H])[aR][aR][aR][aR][aR]
