## Supplementary material for "The Kinase Chemogenomic Set (KCGS): An open science resource for kinase vulnerability identification": S4 Table. Cell toxicity screen

### Sheet: Sheet1
name of compound	approved symbol	IC50 HeLa	SEM IC50 HeLa			Kinase	HeLa Cell count	HeLa SEM between inhbitors	# inhibitors/target
UNC-AA-1-0017	AAK1	0.419204	0.0169457			AAK1	0.551732	0.132528	2
UNC-AA-1-0013 (SGC-AAK1-1)	AAK1	0.68426	0.22005			ABL1	0.721402	0.268615	2
XMD-17-51	ABL1	0.452787	0.0110952			ACVR1B	1.00435	0.0199952	3
GNF-5	ABL1	0.990016	0.0434441			ATR	0.610847	0.407593	2
K05908	ACVR1	0.98564	0.023894			AURKA	0.735617	0.202873	3
K05908	ACVR1B	0.98564	0.023894			AURKB	0.804749	0.117151	2
GSK223675	ACVR1B	0.995342	0.0187663			AURKC	0.676093	0.301831	4
GW855857	ACVR1B	1.03207	0.0300901			BLK	0.789217	0.231243	3
K05908	ACVRL1	0.98564	0.023894			BMP2K	0.551732	0.132528	2
GSK949675	AKT1	0.573227	0.251423			BRAF	1.00409	0.0761445	5
GSK949675	AKT2	0.573227	0.251423			BUB1	0.872776	0.106666	2
GSK1838705	ALK	0.65127	0.141833			CDK1	0.643386	0.277269	4
VE-822	ATM	0.203254	0.11822			CDK13	0.502169	0.40926	2
VE-822	ATR	0.203254	0.11822			CDK19	0.976548	0.0320372	2
VE-821	ATR	1.01844	0.0411707			CDK2	0.67076	0.239928	7
XMD-17-51	AURKA	0.452787	0.0110952			CDK3	0.595839	0.353022	2
GW513184X	AURKA	0.835301	0.0211162			CDK4	1.02057	0.0149172	3
GW442130X	AURKA	0.918763	0.0791193			CDK7	0.514869	0.342883	2
GSK1070916	AURKB	0.687599	0.0224487			CDK8	0.976548	0.0320372	2
TPKI-72	AURKB	0.9219	0.0323566			CDKL5	0.0997535	0.0722321	2
GW814408X	AURKC	0.183347	0.0569568			CHEK2	0.52447	0.405947	2
GSK1070916	AURKC	0.687599	0.0224487			CLK1	0.812002	0.190109	4
GW830263A	AURKC	0.863416	0.0420479			CLK2	0.727271	0.143724	6
GW830900A	AURKC	0.970009	0.0155091			CLK4	0.900065	0.0757465	2
GW440146	BLK	0.464203	0.440781			CSF1R	0.947087	0.0766552	3
BI00133844	BLK	0.920353	0.0710349			CSNK1A1	0.9498	0.0311692	2
BI00113608	BLK	0.983096	0.0390698			CSNK1D	0.941544	0.0229131	2
UNC-AA-1-0017	BMP2K	0.419204	0.0169457			DDR1	0.914838	0.0730967	5
UNC-AA-1-0013 (SGC-AAK1-1)	BMP2K	0.68426	0.22005			DYRK1A	0.686409	0.3647	3
K05908	BMPR1A	0.98564	0.023894			EGFR	0.920483	0.07739	8
K05908	BMPR1B	0.98564	0.023894			EIF2AK3	0.871866	0.00538083	2
BI00009348	BMPR2	0.90647	0.0141572			EPHA6	0.951724	0.0313715	2
BMX-IN-1	BMX	1.02575	0.0292789			EPHB4	0.951724	0.0313715	2
GSK312879	BRAF	0.904073	0.0410069			EPHB6	0.684658	0.342783	2
SB-710397	BRAF	0.936235	0.0142596			ERBB2	0.918076	0.0751285	8
BI00865461	BRAF	1.00729	0.00138897			ERBB4	0.947475	0.0731313	6
TPKI-97	BRAF	1.06625	0.0422457			FER	0.813515	0.162245	2
SB-590885	BRAF	1.1066	0.05281			FGFR1	0.536771	0.150827	2
GW296115X	BRSK1	0.963302	0.0387987			FLT1	0.814865	0.0759483	4
GW296115X	BRSK2	0.963302	0.0387987			FLT3	0.955439	0.0237117	2
BMX-IN-1	BTK	1.02575	0.0292789			FRK	1.01712	0.0413635	2
BIBW3133BS	BUB1	0.766109	0.0888955			GAK	0.768301	0.350741	5
BI00007366	BUB1	0.979442	0.0613286			GSG2	0.890261	0.00378299	2
BI2536	CAMKK1	0.503509	0.0367675			GSK3A	0.799976	0.365157	4
BI2536	CAMKK2	0.503509	0.0367675			GSK3B	0.714125	0.310313	6
PFE-PKIS 12	CASK	1.01501	0.0129406			ICK	0.0997535	0.0722321	2
GW416981X	CDK1	0.242817	0.126341			IGF1R	0.800091	0.173206	5
GW276655	CDK1	0.534056	0.142494			IKBKB	0.890261	0.00378299	2
GW300660X	CDK1	0.847809	0.0494095			IKBKE	0.683864	0.303953	4
GW300657X	CDK1	0.948861	0.0333495			INSR	0.756174	0.166903	5
THZ531	CDK12	0.0929087	0.0327469			IRAK1	0.568353	0.387	3
THZ531	CDK13	0.0929087	0.0327469			JAK1	0.859128	0.0242031	2
NVP-2	CDK13	0.91143	0.0784053			JAK2	0.901223	0.0580674	4
CCT251545	CDK19	0.944511	0.0208506			JAK3	0.863903	0.0208836	3
CCT251921	CDK19	1.00859	0.0505165			KDR	0.890144	0.135834	7
GW416981X	CDK2	0.242817	0.126341			KIT	0.833725	0.149065	8
SB-725317	CDK2	0.496625	0.0775669			LCK	0.952996	0.0326435	2
GW276655	CDK2	0.534056	0.142494			LRRK2	0.990426	0.0347248	4
GW572399X	CDK2	0.707931	0.0665366			MAP2K1	0.902352	0.0384381	2
GW300660X	CDK2	0.847809	0.0494095			MAP2K5	0.833115	0.181544	6
GW280670X	CDK2	0.917219	0.044283			MAP3K19	0.755198	0.332354	6
GW300657X	CDK2	0.948861	0.0333495			MAPK10	0.853717	0.341276	7
GW416981X	CDK3	0.242817	0.126341			MAPK11	0.900824	0.0894643	2
GW300657X	CDK3	0.948861	0.0333495			MAPK14	0.91692	0.136794	10
PFE-PKIS 32	CDK4	1.01002	0.0208096			MAPK15	0.825861	0.234093	3
PFE-PKIS 32	CDK4	1.01002	0.0208096			MAPK3	0.827368	0.0567769	2
PFE-PKIS 44	CDK4	1.04167	0.0248289			MAPK7	0.765883	0.0791324	2
BI00036838	CDK7	0.171986	0.0241722			MAPK8	0.442637	0.415116	2
THZ1	CDK7	0.857753	0.0133294			MAPK9	0.756855	0.42611	4
CCT251545	CDK8	0.944511	0.0208506			MELK	0.679829	0.311756	3
CCT251921	CDK8	1.00859	0.0505165			MTOR	0.337449	0.0105265	2
NVP-2	CDK9	0.91143	0.0784053			MYLK	0.62958	0.190697	4
SB-732932	CDKL2	1.0297	0.01757			MYLK2	1.00169	0.0725197	3
JNK-IN-7	CDKL5	0.0275214	0.0244153			NEK2	0.375134	0.0123125	2
BI00036838	CDKL5	0.171986	0.0241722			NEK9	0.388125	0.0253035	2
CCT244747	CHEK1	0.32584	0.0732848			NLK	0.768269	0.38825	3
CCT241533	CHEK2	0.118523	0.087463			NTRK1	0.902775	0.0159875	2
JH-II-127	CHEK2	0.930416	0.00675733			NTRK3	0.942035	0.057035	3
TPKI-39	CIT	0.841372	0.0279245			NUAK1	0.754537	0.249731	3
GW807982X	CLK1	0.49803	0.241037			NUAK2	1.00094	0.0542947	3
BI00047804	CLK1	0.824318	0.0491244			PDGFRA	0.817566	0.208165	5
GW811761X	CLK1	0.94985	0.0272314			PDGFRB	0.81168	0.204211	5
BI00801818	CLK1	0.975811	0.0470605			PDPK1	0.736867	0.123147	4
GW807982X	CLK2	0.49803	0.241037			PHKG1	0.563292	0.444769	2
GSK1838705	CLK2	0.65127	0.141833			PI4KB	0.460211	0.173825	3
GW810372X	CLK2	0.688041	0.135309			PIK3C2B	0.337449	0.0105265	2
GW406108X	CLK2	0.728629	0.123235			PIK3C2G	0.503274	0.23467	3
GW300660X	CLK2	0.847809	0.0494095			PIK3C3	0.942263	0.0906192	2
GW811761X	CLK2	0.94985	0.0272314			PIK3CA	0.499739	0.229673	3
BI00047804	CLK3	0.824318	0.0491244			PIK3CB	0.670853	0.281549	5
BI00047804	CLK4	0.824318	0.0491244			PIK3CD	0.506848	0.20212	4
BI00801818	CLK4	0.975811	0.0470605			PIK3CG	0.655757	0.232608	6
TPKI-39	CSF1R	0.841372	0.0279245			PIP4K2C	0.712999	0.397368	4
TPKI-69	CSF1R	0.979151	0.0270842			PIP5K1C	0.739906	0.226827	3
GW632580X	CSF1R	1.02074	0.0353989			PLK1	0.481492	0.176219	7
SB-219980	CSNK1A1	0.918631	0.0688037			PLK2	0.614024	0.222631	5
GW434756X	CSNK1A1	0.980969	0.0101235			PLK3	0.551686	0.206218	4
SB-219980	CSNK1D	0.918631	0.0688037			PRKD1	0.848529	0.282388	4
SB-282975	CSNK1D	0.964457	0.00304843			PRKD2	0.696013	0.336054	2
SB-219980	CSNK1E	0.918631	0.0688037			RAF1	0.931665	0.141247	4
TPKI-24	DAPK3	0.433126	0.0537291			RET	0.958046	0.0455002	3
PFE-PKIS 25	DCLK3	0.883332	0.0573493			RIOK2	0.460783	0.433261	2
TPKI-39	DDR1	0.841372	0.0279245			RIPK1	0.923761	0.0735219	3
GW832467	DDR1	0.861785	0.123161			RIPK2	1.01104	0.0699948	3
D2202-1	DDR1	0.886788	0.0748567			RIPK3	0.884404	0.0448239	3
DDR1-IN-1	DDR1	0.938406	0.045846			ROCK1	0.758965	0.16302	3
BIRB0876BS	DDR1	1.04584	0.0461774			RPS6KA1	0.650826	0.324986	2
BI00036838	DYRK1A	0.171986	0.0241722			RPS6KA3	0.809441	0.280562	4
NVP-2	DYRK1A	0.91143	0.0784053			RPS6KA6	0.947977	0.0580691	5
BI00801818	DYRK1A	0.975811	0.0470605			STK10	0.832788	0.0666782	3
BI00036838	DYRK1B	0.171986	0.0241722			STK17A	0.780227	0.326011	5
BI00036838	DYRK2	0.171986	0.0241722			STK17B	0.876846	0.1299	2
BIBW3133BS	EGFR	0.766109	0.0888955			TEK	0.836176	0.192039	4
GSK200398A	EGFR	0.836078	0.00509077			TGFBR1	0.998285	0.0202528	4
GSK312879	EGFR	0.904073	0.0410069			TYK2	0.784824	0.126697	4
BI00133844	EGFR	0.920353	0.0710349
GW576924A	EGFR	0.974164	0.027079
BI00007366	EGFR	0.979442	0.0613286
BI00113608	EGFR	0.983096	0.0390698
GW651576X	EGFR	1.00055	0.0165599
GSK2656157	EIF2AK3	0.866485	0.149045
GSK2606414	EIF2AK3	0.877246	0.0167814
GW693917A	EPHA2	1.02988	0.00595366
BI00133844	EPHA6	0.920353	0.0710349
BI00113608	EPHA6	0.983096	0.0390698
BI00133844	EPHB4	0.920353	0.0710349
BI00113608	EPHB4	0.983096	0.0390698
GW525701	EPHB6	0.341875	0.0275216
GSK1379712	EPHB6	1.02744	0.0244073
BIBW3133BS	ERBB2	0.766109	0.0888955
GSK200398A	ERBB2	0.836078	0.00509077
GSK312879	ERBB2	0.904073	0.0410069
BI00133844	ERBB2	0.920353	0.0710349
GW576924A	ERBB2	0.974164	0.027079
BI00007366	ERBB2	0.979442	0.0613286
GW282974X	ERBB2	0.981293	0.0146602
BI00113608	ERBB2	0.983096	0.0390698
TX-85-1	ERBB3	0.967028	0.00925355
GSK200398A	ERBB4	0.836078	0.00509077
GSK312879	ERBB4	0.904073	0.0410069
BI00133844	ERBB4	0.920353	0.0710349
GW282449A	ERBB4	0.971779	0.00534904
GW282974X	ERBB4	0.981293	0.0146602
GR269666A	ERBB4	1.07127	0.00717675
GSK2850163	ERN1	0.992909	0.0320801
GSK1838705	FER	0.65127	0.141833
GSK1904529	FER	0.975761	0.037776
GSK1838705	FES	0.65127	0.141833
PFE-PKIS 3	FGFR1	0.385944	0.0348515
GSK1070916	FGFR1	0.687599	0.0224487
GSK1070916	FLT1	0.687599	0.0224487
TPKI-39	FLT1	0.841372	0.0279245
GW580509X	FLT1	0.841822	0.065786
GW621970X	FLT1	0.888665	0.0149065
BIBF0846CL	FLT3	0.931728	0.00132647
TPKI-69	FLT3	0.979151	0.0270842
GSK1070916	FLT4	0.687599	0.0224487
GSK1904529	FRK	0.975761	0.037776
XMD8-87	FRK	1.05849	0.00977939
CA93.0	GAK	0.10161	0.0231958
BIBW3133BS	GAK	0.766109	0.0888955
BI00604564	GAK	0.894044	0.0571106
BI00007366	GAK	0.979442	0.0613286
GW569293E	GAK	1.1003	0.0362002
GSK1122999	GSG2	0.886478	0.035144
BI00604564	GSG2	0.894044	0.0571106
BI00036838	GSK3A	0.171986	0.0241722
GW784752X	GSK3A	0.941061	0.00728925
SB-742609	GSK3A	1.02694	0.0013228
TPKI-91	GSK3A	1.05992	0.0597767
BI00036838	GSK3B	0.171986	0.0241722
SB-725317	GSK3B	0.496625	0.0775669
GW810372X	GSK3B	0.688041	0.135309
GW513184X	GSK3B	0.835301	0.0211162
TPKI-85	GSK3B	1.03288	0.0104344
TPKI-91	GSK3B	1.05992	0.0597767
BI00133844	HCK	0.920353	0.0710349
GW810372X	HIPK1	0.688041	0.135309
GW811761X	HIPK2	0.94985	0.0272314
GW811761X	HIPK3	0.94985	0.0272314
NVP-2	HIPK4	0.91143	0.0784053
JNK-IN-7	ICK	0.0275214	0.0244153
BI00036838	ICK	0.171986	0.0241722
GSK1392956A	IGF1R	0.54559	0.123477
GSK1838705	IGF1R	0.65127	0.141833
THZ1	IGF1R	0.857753	0.0133294
GSK2219385	IGF1R	0.970084	0.0240107
GSK1904529	IGF1R	0.975761	0.037776
GSK1122999	IKBKB	0.886478	0.035144
BI00604564	IKBKB	0.894044	0.0571106
GW416981X	IKBKE	0.242817	0.126341
GW578748X	IKBKE	0.559866	0.082279
GW429374	IKBKE	0.963725	0.00493242
GW435821X	IKBKE	0.969048	0.0413434
GSK1392956A	INSR	0.54559	0.123477
GSK1838705	INSR	0.65127	0.141833
THZ1	INSR	0.857753	0.0133294
GSK2219385	INSR	0.970084	0.0240107
GSK1904529	INSR	0.975761	0.037776
GSK1838705	INSRR	0.65127	0.141833
JNK-IN-7	IRAK1	0.0275214	0.0244153
BIBW3133BS	IRAK1	0.766109	0.0888955
NVP-2	IRAK1	0.91143	0.0784053
FM-381	JAK1	0.834925	0.0772576
PFE-PKIS 25	JAK1	0.883332	0.0573493
GSK1379761	JAK2	0.848708	0.0396158
PFE-PKIS 34	JAK2	0.873453	0.0481853
PFE-PKIS 25	JAK2	0.883332	0.0573493
BI01125081	JAK2	0.999398	0.00799205
FM-381	JAK3	0.834925	0.0772576
PFE-PKIS 34	JAK3	0.873453	0.0481853
PFE-PKIS 25	JAK3	0.883332	0.0573493
GW683134A	KDR	0.605165	0.0524184
TPKI-39	KDR	0.841372	0.0279245
GW830263A	KDR	0.863416	0.0420479
GW440135	KDR	0.889965	0.0620327
TPKI-69	KDR	0.979151	0.0270842
GW709042A	KDR	1.02206	0.0212141
GW693917A	KDR	1.02988	0.00595366
SB-517081	KIT	0.591475	0.0022226
GW683134A	KIT	0.605165	0.0524184
TPKI-39	KIT	0.841372	0.0279245
GW580509X	KIT	0.841822	0.065786
GW621970X	KIT	0.888665	0.0149065
GW440135	KIT	0.889965	0.0620327
TPKI-69	KIT	0.979151	0.0270842
GW335962X	KIT	1.03218	0.000574368
GW569293E	LATS1	1.1003	0.0362002
BI00133844	LCK	0.920353	0.0710349
K05908	LCK	0.98564	0.023894
TH257	LIMK2	0.984908	0.00110524
JH-II-127	LRRK2	0.930416	0.00675733
BI00645435	LRRK2	1.00675	0.0291141
GSK2578215	LRRK2	1.01145	0.00320699
HG-10-102-01	LRRK2	1.01309	0.00286683
SB-725317	LTK	0.496625	0.0775669
BI00133844	LYN	0.920353	0.0710349
TPKI-16	MAP2K1	0.863913	0.0167741
PFE-PKIS 21	MAP2K1	0.94079	0.0256407
SB-216385	MAP2K3	1.07635	0.0138089
SB-216385	MAP2K4	1.07635	0.0138089
GW440146	MAP2K5	0.464203	0.440781
BIBW3133BS	MAP2K5	0.766109	0.0888955
GW440135	MAP2K5	0.889965	0.0620327
GSK204607	MAP2K5	0.899466	0.0364134
GSK1379762	MAP2K5	0.971658	0.0612378
BI00865461	MAP2K5	1.00729	0.00138897
THZ1	MAP3K11	0.857753	0.0133294
JNK-IN-7	MAP3K19	0.0275214	0.0244153
SB-693162/GW549034	MAP3K19	0.772025	0.0190763
BI00604564	MAP3K19	0.894044	0.0571106
BI00009348	MAP3K19	0.90647	0.0141572
BIBF0846CL	MAP3K19	0.931728	0.00132647
BI01125081	MAP3K19	0.999398	0.00799205
GSK2656157	MAP3K2	0.866485	0.149045
BI00865461	MAP3K20	1.00729	0.00138897
TPKI-58	MAP3K5	1.03487	0.0111127
BI00009348	MAP3K7	0.90647	0.0141572
GW412617	MAP4K2	0.827626	0.100512
GW429374A	MAP4K4	#N/A	#N/A
Vertex 11e	MAPK1	0.770592	0.17943
JNK-IN-7	MAPK10	0.0275214	0.0244153
SB-219980	MAPK10	0.918631	0.0688037
TPKI-105	MAPK10	0.963773	0.0404399
TPKI-100	MAPK10	0.971305	0.00122617
GW434756X	MAPK10	0.980969	0.0101235
TPKI-106	MAPK10	1.01352	0.00644579
GW569293E	MAPK10	1.1003	0.0362002
PFE-PKIS 1	MAPK11	0.811359	0.100079
GW868318	MAPK11	0.990288	0.0224779
SB-242719	MAPK14	0.604081	0.0882402
PFE-PKIS 1	MAPK14	0.811359	0.100079
PFE-PKIS 41	MAPK14	0.834167	0.180375
BI00601000	MAPK14	0.870045	0.150568
SB-219980	MAPK14	0.918631	0.0688037
GW434756X	MAPK14	0.980969	0.0101235
GW868318	MAPK14	0.990288	0.0224779
TPKI-106	MAPK14	1.01352	0.00644579
BIRB0876BS	MAPK14	1.04584	0.0461774
GW569293E	MAPK14	1.1003	0.0362002
GW807982X	MAPK15	0.49803	0.241037
GW811761X	MAPK15	0.94985	0.0272314
SB-732932	MAPK15	1.0297	0.01757
Vertex 11e	MAPK3	0.770592	0.17943
GW305074X (also GW5074)	MAPK3	0.884145	0.106113
JNK-IN-7	MAPK6	0.0275214	0.0244153
ERK5-IN-1	MAPK7	0.686751	0.00624806
XMD8-92	MAPK7	0.845016	0.0175413
JNK-IN-7	MAPK8	0.0275214	0.0244153
THZ1	MAPK8	0.857753	0.0133294
JNK-IN-7	MAPK9	0.0275214	0.0244153
SB-219980	MAPK9	0.918631	0.0688037
GW434756X	MAPK9	0.980969	0.0101235
GW569293E	MAPK9	1.1003	0.0362002
BI00614644	MAPKAPK2	1.00806	0.023059
BI00614644	MAPKAPK5	1.00806	0.023059
CCT241533	MARK3	0.118523	0.087463
GW416981X	MELK	0.242817	0.126341
GW300660X	MELK	0.847809	0.0494095
GW300657X	MELK	0.948861	0.0333495
PFE-PKIS 39	MET	0.796946	0.132462
GW684088	MINK1	0.980093	0.0358735
BIBW3133BS	MKNK1	0.766109	0.0888955
BI00604564	MKNK2	0.894044	0.0571106
PFE-PKIS 29	MTOR	0.326922	0.0340339
PFE-PKIS 40	MTOR	0.347975	0.057844
TPKI-24	MYLK	0.433126	0.0537291
BI2536	MYLK	0.503509	0.0367675
GSK1838705	MYLK	0.65127	0.141833
JH-II-127	MYLK	0.930416	0.00675733
SB-733894	MYLK2	0.902238	0.0788478
SB-732932	MYLK2	1.0297	0.01757
SB-708998	MYLK2	1.07312	0.0163266
GSK579289A	NEK2	0.362822	0.103647
GSK461364	NEK2	0.387447	0.141002
BI00047804	NEK3	0.824318	0.0491244
BI00047804	NEK5	0.824318	0.0491244
GW807982X	NEK6	0.49803	0.241037
GSK579289A	NEK9	0.362822	0.103647
GSK237701A	NEK9	0.413429	0.0376513
SB-735464	NLK	0.223539	0.0454196
GW434756X	NLK	0.980969	0.0101235
GW569293E	NLK	1.1003	0.0362002
D2202-1	NTRK1	0.886788	0.0748567
GW442130X	NTRK1	0.918763	0.0791193
D2202-1	NTRK2	0.886788	0.0748567
D2202-1	NTRK3	0.886788	0.0748567
GW442130X	NTRK3	0.918763	0.0791193
GSK1379710	NTRK3	1.02055	0.017857
XMD-17-51	NUAK1	0.452787	0.0110952
HTH-01-015	NUAK1	0.746484	0.0550127
WZ4003	NUAK1	1.06434	0.0441516
BIBF0846CL	NUAK2	0.931728	0.00132647
BI00645435	NUAK2	1.00675	0.0291141
WZ4003	NUAK2	1.06434	0.0441516
NVS-PAK1-1	PAK1	1.05205	0.0656057
GSK237701A	PDGFRA	0.413429	0.0376513
TPKI-39	PDGFRA	0.841372	0.0279245
GW440135	PDGFRA	0.889965	0.0620327
GSK190937	PDGFRA	0.963913	0.0784424
TPKI-69	PDGFRA	0.979151	0.0270842
GSK237701A	PDGFRB	0.413429	0.0376513
TPKI-39	PDGFRB	0.841372	0.0279245
GSK1398477	PDGFRB	0.892718	0.121576
BIBF0846CL	PDGFRB	0.931728	0.00132647
TPKI-69	PDGFRB	0.979151	0.0270842
GSK2376236	PDPK1	0.558708	0.383548
GSK2334470	PDPK1	0.735197	0.0296018
GSK2298859	PDPK1	0.746946	0.00141229
GSK2288359	PDPK1	0.906617	0.0517584
CCT241533	PHKG1	0.118523	0.087463
BI00614644	PHKG1	1.00806	0.023059
PFE-PKIS 29	PI4KB	0.326922	0.0340339
PFE-PKIS 40	PI4KB	0.347975	0.057844
GW867253	PI4KB	0.705736	0.0631468
PFE-PKIS 29	PIK3C2B	0.326922	0.0340339
PFE-PKIS 40	PIK3C2B	0.347975	0.057844
PFE-PKIS 29	PIK3C2G	0.326922	0.0340339
PFE-PKIS 40	PIK3C2G	0.347975	0.057844
FM-381	PIK3C2G	0.834925	0.0772576
GSK2297428	PIK3C3	0.851644	0.0964556
TPKI-85	PIK3C3	1.03288	0.0104344
PFE-PKIS 29	PIK3CA	0.326922	0.0340339
PFE-PKIS 40	PIK3CA	0.347975	0.057844
BI00047804	PIK3CA	0.824318	0.0491244
PFE-PKIS 29	PIK3CB	0.326922	0.0340339
PFE-PKIS 40	PIK3CB	0.347975	0.057844
GSK2373690	PIK3CB	0.823118	0.0552233
GSK2336394	PIK3CB	0.832607	9.15033e-05
GSK2328680	PIK3CB	1.02364	0.00120389
PFE-PKIS 29	PIK3CD	0.326922	0.0340339
PFE-PKIS 40	PIK3CD	0.347975	0.057844
GSK2292767	PIK3CD	0.520677	0.107729
GSK2269557	PIK3CD	0.831816	0.107757
PFE-PKIS 29	PIK3CG	0.326922	0.0340339
PFE-PKIS 40	PIK3CG	0.347975	0.057844
GW867253	PIK3CG	0.705736	0.0631468
GSK2373690	PIK3CG	0.823118	0.0552233
BI00047804	PIK3CG	0.824318	0.0491244
BI00009348	PIK3CG	0.90647	0.0141572
SB-772077-B	PIM1	0.639336	0.0488401
GW305074X (also GW5074)	PIM2	0.884145	0.106113
BI00614644	PIM3	1.00806	0.023059
JNK-IN-7	PIP4K2C	0.0275214	0.0244153
BI00009348	PIP4K2C	0.90647	0.0141572
SB-219980	PIP4K2C	0.918631	0.0688037
GW792479	PIP4K2C	0.999375	0.0214517
UNC-AA-1-0017	PIP5K1C	0.419204	0.0169457
BI00604564	PIP5K1C	0.894044	0.0571106
BI00009348	PIP5K1C	0.90647	0.0141572
SB-747651A	PKN2	0.929368	0.00978235
GSK579289A	PLK1	0.362822	0.103647
TPKI-26	PLK1	0.370645	0.0218394
GSK461364	PLK1	0.387447	0.141002
GSK237701A	PLK1	0.413429	0.0376513
TPKI-24	PLK1	0.433126	0.0537291
BI2536	PLK1	0.503509	0.0367675
GSK204607	PLK1	0.899466	0.0364134
TPKI-26	PLK2	0.370645	0.0218394
TPKI-24	PLK2	0.433126	0.0537291
BI2536	PLK2	0.503509	0.0367675
GSK336313	PLK2	0.863374	0.182087
GSK204607	PLK2	0.899466	0.0364134
TPKI-26	PLK3	0.370645	0.0218394
TPKI-24	PLK3	0.433126	0.0537291
BI2536	PLK3	0.503509	0.0367675
GSK204607	PLK3	0.899466	0.0364134
CCT244747	PRKAA2	0.32584	0.0732848
BIRZ0518XX	PRKCD	0.995581	0.0314418
BIRZ0518XX	PRKCE	0.995581	0.0314418
GSK949675	PRKCH	0.573227	0.251423
BIRZ0518XX	PRKCQ	0.995581	0.0314418
GSK204919	PRKD1	0.35996	0.0480283
GSK223675	PRKD1	0.995342	0.0187663
BI00645435	PRKD1	1.00675	0.0291141
GW855857	PRKD1	1.03207	0.0300901
GSK204919	PRKD2	0.35996	0.0480283
GW855857	PRKD2	1.03207	0.0300901
GW855857	PRKD3	1.03207	0.0300901
GSK2298859	PRKX	0.746946	0.00141229
BI00801818	PTK2	0.975811	0.0470605
GSK1392956A	PTK2B	0.54559	0.123477
XMD8-87	PTK6	1.05849	0.00977939
GW406108X	RAF1	0.728629	0.123235
GW305074X (also GW5074)	RAF1	0.884145	0.106113
BI00865461	RAF1	1.00729	0.00138897
SB-590885	RAF1	1.1066	0.05281
BI00133844	RET	0.920353	0.0710349
BIBF0846CL	RET	0.931728	0.00132647
GW709042A	RET	1.02206	0.0212141
UNC-AA-1-0013 (SGC-AAK1-1)	RIOK1	0.68426	0.22005
JNK-IN-7	RIOK2	0.0275214	0.0244153
BI00604564	RIOK2	0.894044	0.0571106
GSK2656157	RIPK1	0.866485	0.149045
GSK2606414	RIPK1	0.877246	0.0167814
GSK481	RIPK1	1.02755	0.0240116
GSK583	RIPK2	0.940892	0.0488021
K05908	RIPK2	0.98564	0.023894
SB-590885	RIPK2	1.1066	0.05281
GSK843	RIPK3	0.822566	0.0337222
GSK840	RIPK3	0.903246	0.0232324
GSK872	RIPK3	0.927399	0.00694111
SB-772077-B	ROCK1	0.639336	0.0488401
GSK270822A	ROCK1	0.648105	0.0403114
GSK299115A	ROCK1	0.989455	0.0385866
SB-747651A	ROCK2	0.929368	0.00978235
CCT244747	RPS6KA1	0.32584	0.0732848
BI00801818	RPS6KA1	0.975811	0.0470605
GW296115X	RPS6KA2	0.963302	0.0387987
CCT244747	RPS6KA3	0.32584	0.0732848
SB-747651A	RPS6KA3	0.929368	0.00978235
BI00801818	RPS6KA3	0.975811	0.0470605
BI00645435	RPS6KA3	1.00675	0.0291141
BI2536	RPS6KA4	0.503509	0.0367675
SB-747651A	RPS6KA5	0.929368	0.00978235
GW560459	RPS6KA6	0.854541	0.152377
BI00009348	RPS6KA6	0.90647	0.0141572
GW434756X	RPS6KA6	0.980969	0.0101235
GW780159X	RPS6KA6	0.991158	0.0263683
BI00645435	RPS6KA6	1.00675	0.0291141
SB-747651A	RPS6KB1	0.929368	0.00978235
GSK1070916	SIK1	0.687599	0.0224487
BI00133844	SRC	0.920353	0.0710349
BI00865461	SRMS	1.00729	0.00138897
BIBW3133BS	STK10	0.766109	0.0888955
GSK204607	STK10	0.899466	0.0364134
SB-633825	STK10	0.970623	0.00140224
BI00009348	STK16	0.90647	0.0141572
JNK-IN-7	STK17A	0.0275214	0.0244153
GSK2298859	STK17A	0.746946	0.00141229
GSK2250882	STK17A	0.910806	0.0432626
BI00645435	STK17A	1.00675	0.0291141
GSK2283293	STK17A	1.01587	0.0157323
GSK2298859	STK17B	0.746946	0.00141229
BI00645435	STK17B	1.00675	0.0291141
GSK312879	STK36	0.904073	0.0410069
BI01125081	SYK	0.999398	0.00799205
NVP-2	TAOK3	0.91143	0.0784053
THZ1	TBK1	0.857753	0.0133294
GW683134A	TEK	0.605165	0.0524184
GSK1070916	TEK	0.687599	0.0224487
GW709042A	TEK	1.02206	0.0212141
GW693917A	TEK	1.02988	0.00595366
GW684088	TGFBR1	0.980093	0.0358735
K05908	TGFBR1	0.98564	0.023894
GSK223675	TGFBR1	0.995342	0.0187663
GW855857	TGFBR1	1.03207	0.0300901
GW580509X	TNK1	0.841822	0.065786
XMD8-87	TNK2	1.05849	0.00977939
GSK114	TNNI3K	0.885221	0.00537602
GSK114	TNNI3K	0.885221	0.00537602
PFE-PKIS 32	TTK	1.01002	0.0208096
GW642138X	TYK2	0.567784	0.0104099
AH5015	TYK2	0.830427	0.159832
THZ1	TYK2	0.857753	0.0133294
PFE-PKIS 25	TYK2	0.883332	0.0573493
GW621970X	YES1	0.888665	0.0149065
BI01125081	ZAP70	0.999398	0.00799205
