## Supplementary material for "The Kinase Chemogenomic Set (KCGS): An open science resource for kinase vulnerability identification": S2 Table. KCGS kinase coverage

### Sheet: Sheet1
Gene Symbol	PMID Count	KCGS coverage	IDG	Kinase Family
EGFR	5287	yes	no	TK
AKT1	3072	yes	no	AGC
ERBB2	2745	yes	no	TK
BRAF	2070	yes	no	TKL
MAPK1	2042	yes	no	CMGC
MTOR	1825	yes	no	Atypical
JAK2	1454	yes	no	TK
MAPK3	1346	yes	no	CMGC
PIK3CA	1345	yes	no	Lipid
SRC	1300	yes	no	TK
MAPK14	1281	yes	no	CMGC
ATM	1194	yes	no	Atypical
GSK3B	1183	yes	no	CMGC
MET	1126	yes	no	TK
IGF1R	1021	yes	no	TK
KIT	1006	yes	no	TK
MAPK8	953	yes	no	CMGC
KDR	925	yes	no	TK
PTK2	872	yes	no	TK
PRKCA	846	no	no	AGC
LRRK2	834	yes	no	TKL
RET	828	yes	no	TK
CDK1	813	yes	no	CMGC
ABL1	800	yes	no	TK
CDK2	755	yes	no	CMGC
CSNK2A1	714	no	no	CMGC
FLT1	677	yes	no	TK
FLT3	653	yes	no	TK
AURKA	651	yes	no	Other
PLK1	640	yes	no	Other
PRKCD	637	yes	no	AGC
INSR	629	yes	no	TK
ALK	611	yes	no	TK
PRKACA	596	no	no	AGC
FGFR2	579	no	no	TK
FGFR1	579	yes	no	TK
PRKDC	572	no	no	Atypical
RAF1	570	yes	no	TKL
FYN	564	no	no	TK
CHEK2	547	yes	no	CAMK
IKBKB	521	yes	no	Other
CDK4	520	yes	no	CMGC
TGFBR2	501	no	no	TKL
LCK	497	yes	no	TK
FGFR3	494	no	no	TK
SYK	486	yes	no	TK
CHEK1	479	yes	no	CAMK
ATR	476	yes	no	Atypical
CHUK	474	no	no	Other
PDGFRA	472	yes	no	TK
ERBB3	469	yes	no	TK
PDGFRB	467	yes	no	TK
PAK1	465	yes	no	STE
TGFBR1	463	yes	no	TKL
PRKAA1	447	no	no	CAMK
BCR	424	no	no	Atypical
CDK9	424	yes	no	CMGC
PIK3CG	421	yes	no	Lipid
STK11	419	no	no	CAMK
ROCK1	411	yes	no	AGC
MAP2K1	404	yes	no	STE
AURKB	388	yes	no	Other
PRKCB	387	no	no	AGC
LYN	382	yes	no	TK
RPS6KB1	368	yes	no	AGC
EIF2AK2	364	no	no	Other
RIPK1	364	yes	no	TKL
JAK1	358	yes	no	TK
MAP3K7	355	yes	no	TKL
PRKCZ	351	no	no	AGC
PINK1	342	no	no	Other
CDK5	342	no	no	CMGC
NTRK1	335	yes	no	TK
PRKCE	334	yes	no	AGC
ZAP70	333	yes	no	TK
AKT2	326	yes	no	AGC
NTRK2	322	yes	no	TK
ERBB4	315	yes	no	TK
CDK6	309	no	no	CMGC
ILK	302	no	no	TKL
PTK2B	297	yes	no	TK
BTK	291	yes	no	TK
TTN	290	no	no	CAMK
TRIM28	286	no	no	Atypical
EPHA2	283	yes	no	TK
TBK1	282	yes	no	Other
IRAK1	267	yes	no	TKL
AXL	264	no	no	TK
MAP3K5	263	yes	no	STE
BMPR2	261	yes	no	TKL
TEK	251	yes	no	TK
SGK1	249	no	no	AGC
MAPK9	246	yes	no	CMGC
CSNK2A2	239	no	yes	CMGC
FLT4	235	yes	no	TK
CSK	235	no	no	TK
DAPK1	234	no	no	CAMK
PRKCI	228	no	no	AGC
PIM1	226	yes	no	CAMK
HCK	226	yes	no	TK
PDPK1	224	yes	no	AGC
JAK3	222	yes	no	TK
GRK2	222	no	no	AGC
BUB1B	222	no	no	Other
PRKCQ	216	yes	yes	AGC
FGFR4	213	no	no	TK
MAP2K2	203	no	no	STE
PIK3CB	202	yes	no	Lipid
CSF1R	200	yes	no	TK
ERN1	199	yes	no	Other
PRKD1	198	yes	no	CAMK
ROCK2	196	yes	no	AGC
RPS6KA1	192	yes	no	AGC
AKT3	191	no	no	AGC
MAPK7	187	yes	no	CMGC
PAK2	186	no	no	STE
MAP2K4	180	yes	no	STE
CDK7	179	yes	no	CMGC
TAF1	178	no	no	Atypical
DYRK1A	177	yes	no	CMGC
TYK2	176	yes	no	TK
RPS6KA3	175	yes	no	AGC
CAMK2A	175	no	no	CAMK
PRKCG	171	no	no	AGC
PRKAA2	170	yes	no	CAMK
EIF2AK3	170	yes	no	Other
CSNK1A1	167	yes	no	CK1
HIPK2	167	yes	no	CMGC
MAP3K1	163	no	no	STE
IKBKE	161	yes	no	Other
WEE1	161	no	no	Other
NTRK3	160	yes	no	TK
GSK3A	159	yes	no	CMGC
PIK3C3	159	yes	no	Lipid
MAPKAPK2	159	yes	no	CAMK
YES1	159	yes	no	TK
BMPR1A	158	yes	no	TKL
ACVRL1	158	yes	no	TKL
PRKG1	158	no	no	AGC
DDR1	157	yes	no	TK
CSNK1E	156	yes	no	CK1
EPHB2	155	no	no	TK
DMPK	153	no	no	AGC
TRPM7	153	no	no	Atypical
PIK3CD	152	yes	no	Lipid
RIPK2	151	yes	no	TKL
MAP3K14	151	no	yes	STE
CAMK2G	149	no	no	CAMK
ULK1	148	no	no	Other
WNK1	146	no	no	Other
TTK	145	yes	no	Other
RNASEL	144	no	yes	Other
IRAK4	144	no	no	TKL
MST1R	144	no	no	TK
STK4	142	no	no	STE
ACVR1	141	yes	no	TKL
PAK4	141	no	no	STE
NEK2	137	yes	no	Other
EPHB4	137	yes	no	TK
ROS1	137	no	no	TK
LATS1	136	yes	no	AGC
BUB1	132	yes	no	Other
PRKCH	132	yes	no	AGC
MYLK	131	yes	no	CAMK
LIMK1	131	no	no	TKL
CSNK1D	130	yes	no	CK1
MERTK	129	no	no	TK
TRRAP	127	no	no	Atypical
SRPK1	126	no	no	CMGC
ANKK1	126	no	no	TKL
MAP2K6	126	no	no	STE
LATS2	124	no	no	AGC
CDK8	120	yes	no	CMGC
MAP2K7	120	no	no	STE
MAPK11	117	yes	no	CMGC
ACVR2A	116	no	no	TKL
BMPR1B	114	yes	no	TKL
TRIB3	112	no	no	CAMK
ROR2	110	no	no	TK
TNK2	109	yes	no	TK
PTK6	109	yes	no	TK
MARK2	108	no	no	CAMK
CASK	107	yes	no	CAMK
MAP3K8	107	no	no	STE
MAPK10	106	yes	no	CMGC
RIPK3	105	yes	no	TKL
DDR2	105	no	no	TK
STK3	104	no	yes	STE
HSPB8	104	no	no	Atypical
PKN1	103	no	no	AGC
ITK	101	no	no	TK
MAP2K3	100	yes	no	STE
MAPK12	100	no	no	CMGC
RPS6KA5	99	yes	no	AGC
GRK5	99	no	no	AGC
PLK4	98	no	no	Other
FGR	98	no	no	TK
TRIB1	97	no	no	CAMK
BLK	96	yes	no	TK
ABL2	96	no	no	TK
CAMK2D	94	no	no	CAMK
DCLK1	93	no	no	CAMK
MAP3K11	92	yes	no	TKL
STK38	92	no	no	AGC
MAP3K3	92	no	no	STE
ACVR1B	91	yes	no	TKL
PRKACB	91	no	yes	AGC
CAMK2B	91	no	no	CAMK
FES	89	yes	no	TK
CDKL5	89	yes	yes	CMGC
CDK11B	89	no	yes	CMGC
CDC7	89	no	no	Other
PIK3C2B	88	yes	yes	Lipid
TRIM24	86	no	no	Atypical
ROR1	86	no	no	TK
EPHA4	86	no	no	TK
ARAF	85	no	no	TKL
NPR1	85	no	no	RGC
PLK2	84	yes	no	Other
NPR2	84	no	no	RGC
STK39	84	no	no	STE
NLK	83	yes	no	CMGC
MKNK1	83	yes	yes	CAMK
FER	82	yes	no	TK
PDK1	82	no	no	Atypical
CAMK4	81	no	no	CAMK
PBK	80	no	no	Other
TRIM33	80	no	no	Atypical
EIF2AK4	80	no	no	Other
PKN2	79	yes	no	AGC
MAP2K5	79	yes	no	STE
EPHA3	78	no	no	TK
GUCY2D	77	no	no	RGC
ACVR2B	77	no	no	TKL
MAPK13	77	no	no	CMGC
WNK4	76	no	no	Other
PRKD2	74	yes	no	CAMK
MARK3	74	yes	yes	CAMK
PAK3	74	no	yes	STE
MAP4K4	73	yes	no	STE
EEF2K	73	no	yes	Atypical
GAK	72	yes	no	Other
TEC	72	no	no	TK
BMX	71	yes	no	TK
RPS6KA2	71	yes	no	AGC
VRK1	71	no	no	CK1
TYRO3	70	no	no	TK
EPHA1	70	no	no	TK
EPHB1	70	no	no	TK
CAMKK2	69	yes	yes	Other
MAP3K2	69	yes	no	STE
GRK6	69	no	no	AGC
STK24	68	no	no	STE
TRIB2	68	no	no	CAMK
SRPK2	68	no	no	CMGC
PIM2	67	yes	no	CAMK
LIMK2	67	yes	no	TKL
PTK7	67	no	no	TK
TRIO	67	no	no	CAMK
KALRN	67	no	no	CAMK
CDK11A	66	no	yes	CMGC
EPHB6	66	yes	no	TK
PLK3	65	yes	no	Other
PI4KB	65	yes	no	Lipid
PDK4	65	no	no	Atypical
AMHR2	65	no	no	TKL
CDK12	64	yes	yes	CMGC
IRAK3	64	no	no	TKL
CDK16	63	no	yes	CMGC
OXSR1	63	no	no	STE
PIP5K1C	62	yes	yes	Lipid
CAMK1D	62	no	yes	CAMK
SMG1	62	no	no	Atypical
KSR1	62	no	no	TKL
CIT	61	yes	no	AGC
PRKD3	61	yes	no	CAMK
PRPF4B	60	no	yes	CMGC
MUSK	60	yes	no	TK
CAMK1	60	no	no	CAMK
GRK4	60	no	no	AGC
SCYL1	59	no	yes	Other
AURKC	59	yes	no	Other
STK26	59	no	no	STE
MLKL	59	no	no	TKL
EPHA7	59	no	no	TK
PAK6	58	no	yes	STE
CDK13	57	yes	yes	CMGC
VRK2	57	no	yes	CK1
CDK3	57	yes	no	CMGC
RPS6KB2	57	no	no	AGC
NEK6	56	yes	yes	Other
PAK5	56	no	yes	STE
DAPK3	56	yes	no	CAMK
SGK3	56	no	no	AGC
TRPM6	56	no	no	Atypical
CDK14	55	no	yes	CMGC
MELK	55	yes	no	CAMK
PRKG2	55	no	no	AGC
DYRK1B	54	yes	yes	CMGC
OBSCN	54	no	yes	CAMK
IRAK2	54	no	no	TKL
NEK9	53	yes	yes	Other
NEK1	53	no	yes	Other
CLK1	53	yes	no	CMGC
GRK3	53	no	no	AGC
MAP4K1	53	no	no	STE
MATK	53	no	no	TK
PDK2	53	no	no	Atypical
MARK1	52	no	yes	CAMK
MAPKAPK3	52	no	no	CAMK
TAOK1	51	no	yes	STE
MAP3K20	51	yes	no	TKL
GUCY2C	51	no	no	RGC
NUAK1	50	yes	no	CAMK
TIE1	50	no	no	TK
LMTK2	49	no	yes	TK
STK25	49	no	no	STE
PIK3C2G	48	yes	yes	Lipid
STK38L	48	no	yes	AGC
TLK1	48	no	yes	Other
PIM3	48	yes	no	CAMK
EPHA5	48	no	no	TK
PRKACG	47	no	yes	AGC
CDC42BPA	47	no	yes	AGC
MAPKAPK5	47	yes	no	CAMK
SIK2	47	no	no	CAMK
TNIK	47	no	no	STE
DYRK2	46	yes	yes	CMGC
MAP3K4	46	no	no	STE
SIK3	46	no	no	CAMK
RIOK1	45	yes	yes	Atypical
CDK10	45	no	yes	CMGC
CLK2	45	yes	no	CMGC
AAK1	45	yes	no	Other
MAST2	44	no	yes	AGC
MAPK6	44	yes	no	CMGC
GRK1	44	no	no	AGC
SLK	44	no	no	STE
RPS6KA4	43	yes	no	AGC
FRK	43	yes	no	TK
EPHB3	43	no	no	TK
SCYL2	42	no	yes	Other
MARK4	42	no	yes	CAMK
RIPK4	42	no	no	TKL
PIK3R4	42	no	no	Other
MASTL	42	no	no	AGC
TTBK2	41	no	yes	CK1
MINK1	41	yes	no	STE
PKMYT1	40	no	yes	Other
EIF2AK1	40	no	no	Other
CLK3	39	yes	yes	CMGC
MAP3K10	39	no	yes	TKL
RPS6KA6	39	yes	no	AGC
PEAK1	39	no	no	Other
MAP3K12	39	no	no	TKL
MKNK2	38	yes	yes	CAMK
WNK3	38	no	yes	Other
CDK18	38	no	yes	CMGC
LRRK1	38	no	yes	TKL
TLK2	38	no	yes	Other
SIK1	38	yes	no	CAMK
NRBP1	38	no	no	Other
ICK	37	yes	yes	CMGC
CDC42BPB	37	no	yes	AGC
NEK7	37	no	yes	Other
EPHA8	37	no	no	TK
DAPK2	37	no	no	CAMK
NUAK2	36	yes	yes	CAMK
PASK	36	no	no	CAMK
RYK	36	no	no	TK
MAPK15	35	yes	yes	CMGC
CAMKK1	35	yes	yes	Other
WNK2	35	no	yes	Other
CDK17	35	no	yes	CMGC
TAOK2	35	no	yes	STE
HASPIN	35	yes	no	Other
MOS	35	no	no	Other
STRADA	35	no	no	STE
CDK19	34	yes	yes	CMGC
BRSK2	34	yes	yes	CAMK
PHKG2	34	no	yes	CAMK
TP53RK	34	no	yes	Other
PDK3	34	no	no	Atypical
MAK	34	no	no	CMGC
RIOK2	33	yes	yes	Atypical
HIPK3	33	yes	yes	CMGC
PIP4K2C	33	yes	yes	Lipid
HIPK1	33	yes	yes	CMGC
STYK1	33	no	no	TK
BCKDK	32	no	yes	Atypical
MAP4K5	32	no	no	STE
COQ8A	31	no	yes	Atypical
MYLK2	31	yes	no	CAMK
STK10	31	yes	no	STE
MAP4K3	31	no	no	STE
ALPK1	31	no	no	Atypical
CSNK1G2	30	no	yes	CK1
ULK4	30	no	yes	Other
BMP2K	30	yes	no	Other
EPHA6	30	yes	no	TK
TNNI3K	30	yes	no	TKL
ULK2	30	no	no	Other
MYO3A	30	no	no	STE
TXK	30	no	no	TK
RIOK3	29	no	yes	Atypical
PKN3	29	no	yes	AGC
SGK2	29	no	no	AGC
ACVR1C	29	no	no	TKL
KSR2	29	no	no	TKL
CDK20	28	no	yes	CMGC
STK40	28	no	yes	CAMK
LMTK3	28	no	yes	TK
LTK	27	yes	yes	TK
PHKG1	27	yes	yes	CAMK
FASTK	27	no	yes	Atypical
NEK8	27	no	yes	Other
PXK	27	no	yes	Other
STK16	27	yes	no	Other
MOK	27	no	no	CMGC
BRSK1	26	yes	yes	CAMK
VRK3	26	no	yes	CK1
CSNK1G3	26	no	yes	CK1
NEK4	26	no	yes	Other
SPEG	26	no	no	CAMK
TBCK	25	no	yes	Other
CSNK1G1	25	no	yes	CK1
INSRR	25	yes	no	TK
PRKX	25	yes	no	AGC
TAOK3	25	yes	no	STE
SNRK	25	no	no	CAMK
STK36	24	yes	yes	Other
NEK11	24	no	yes	Other
TTBK1	24	no	yes	CK1
STK19	24	no	yes	Atypical
MAPK4	23	no	yes	CMGC
STK33	23	no	yes	CAMK
MAP3K9	23	no	no	TKL
UHMK1	23	no	no	Other
AATK	23	no	no	TK
ULK3	23	no	no	Other
NEK3	22	yes	yes	Other
MAP4K2	22	yes	no	STE
MAP3K6	22	no	no	STE
TSSK2	21	no	yes	CAMK
TNK1	21	yes	no	TK
MAP3K21	20	no	yes	TKL
COQ8B	20	no	yes	Atypical
DYRK3	20	no	yes	CMGC
DSTYK	20	no	yes	Other
STK32B	20	no	yes	AGC
DCLK2	20	no	no	CAMK
PKDCC	20	no	no	Other
STK17B	19	yes	yes	CAMK
CDKL2	19	yes	yes	CMGC
TESK1	19	no	yes	TKL
SCYL3	19	no	yes	Other
CDKL3	19	no	yes	CMGC
CDKL1	19	no	yes	CMGC
STK31	19	no	yes	Other
CAMK1G	19	no	yes	CAMK
RPS6KC1	19	no	yes	AGC
CDK15	19	no	yes	CMGC
PRAG1	19	no	yes	Other
PSKH1	19	no	yes	CAMK
STRADB	19	no	no	STE
STK17A	18	yes	yes	CAMK
POMK	18	no	yes	Other
MAST3	18	no	yes	AGC
HUNK	18	no	no	CAMK
TEX14	18	no	no	Other
CLK4	17	yes	yes	CMGC
ERN2	17	no	yes	Other
DYRK4	17	no	yes	CMGC
STK32C	17	no	yes	AGC
CAMKV	17	no	yes	CAMK
MAP3K13	17	no	no	TKL
EPHA10	17	no	no	TK
MAST1	17	no	no	AGC
MYO3B	17	no	no	STE
CSNK1A1L	16	no	yes	CK1
TESK2	16	no	yes	TKL
TSSK1B	15	no	yes	CAMK
MYLK3	15	no	no	CAMK
STK35	15	no	no	Other
CDC42BPG	14	no	yes	AGC
TSSK6	14	no	yes	CAMK
ADCK1	14	no	yes	Atypical
GRK7	14	no	no	AGC
SRPK3	13	no	yes	CMGC
MAP3K15	13	no	yes	STE
PDIK1L	13	no	yes	Other
ALPK3	13	no	yes	Atypical
TAF1L	13	no	no	Atypical
MYLK4	13	no	no	CAMK
HIPK4	12	yes	yes	CMGC
PNCK	12	no	yes	CAMK
TSSK3	12	no	yes	CAMK
STK32A	12	no	yes	AGC
NEK10	12	no	yes	Other
DCLK3	11	yes	yes	CAMK
ADCK2	11	no	yes	Atypical
NRK	11	no	yes	STE
TSSK4	11	no	yes	CAMK
NRBP2	11	no	yes	Other
ADCK5	11	no	yes	Atypical
MAST4	11	no	yes	AGC
STKLD1	10	no	yes	Other
SRMS	10	yes	no	TK
MAP3K19	10	yes	no	STE
GUCY2F	10	no	no	RGC
WEE2	9	no	yes	Other
SBK1	9	no	yes	Other
PSKH2	8	no	yes	CAMK
RPS6KL1	8	no	yes	AGC
NEK5	7	yes	yes	Other
NIM1K	7	no	yes	CAMK
CDKL4	6	no	yes	CMGC
ALPK2	6	no	yes	Atypical
SBK2	4	no	yes	Other
SBK3	4	no	yes	Other
