## Supplementary material for "The Kinase Chemogenomic Set (KCGS): An open science resource for kinase vulnerability identification": S1 Table. KCGS kinase profiles

### Sheet: Sheet1
Position	Inhibitor	Kinases covered	# Kinases	SMILES	Predicted Solubility	cLogP	SMARTS	Chemotype
A01	GSK2336394	PIK3CB	1	Cc1c(Cn2ccn3c2cc(nc3=O)N2CCOCC2)cccc1C(F)(F)F	Soluble	2.79	13	morpholines
A02	GSK2373690	PIK3CB, PIK3CG	2	C[C@@H]1CN(CCO1)c1cc(=O)n2nc(C)n(Cc3cccc(c3C)C(F)(F)F)c2n1	Moderately soluble	3.12	13	morpholines
A03	PFE-PKIS 1	MAPK14, MAPK11	2	O=C1C(Br)=C(OCC2=C(F)C=C(F)C=C2)C=C(C)N1C3=CC(C(NCC(N)=O)=O)=CC=C3C	Moderately soluble	3.61	29	1-aryl-pyridone
A04	GSK270822A	ROCK1	1	CC1=C(C(CC(=O)N1)c1ccc2ccccc2c1)C(=O)Nc1ccc2[nH]ncc2c1	Moderately soluble	3.12	27	5-amino-indazole
A05	GSK2297428	PIK3C3	1	Fc1ccccc1Cn1ccn2c1nc(cc2=O)N1CCOCC1	Soluble	1.74	13	morpholines
A06	JNK-IN-7	JNK1, JNK2, JNK3, IRAK1, YSK4, ERK3, RIOK2, PIP5K2C, CDKL5, ICK, DRAK1	11	O=C(NC1=CC=C(NC2=NC=CC(C3=CC=CN=C3)=N2)C(C)=C1)C4=CC=CC(NC(/C=C/CN(C)C)=O)=C4	Moderately soluble	3.45	7	2-anilino-4-aryl-pyrimidine
A07	GW406108X	RAF1	2	Oc1c(Cl)cc(C=C2C(=O)Nc3ccc(cc23)C(=O)c2ccco2)cc1Cl	Moderately soluble	3.87	2	oxindole
A08	PFE-PKIS 39	MET	1	CN(N=C1)C=C1C(C=C2)=NN3C2=NN=C3[C@@H](C)C4=CC=C(N=CC=C5)C5=C4	Soluble	2.59	20	6-sub-quinoline
A09	GW300660X	CDK1, CDK2, CLK2, MELK	4	NS(=O)(=O)c1ccc(N\N=C2/C(=O)Nc3ccc(cc23)C(=O)NCCc2c[nH]cn2)cc1	Soluble	0.55	2	oxindole
A10	GSK1122999	IKBKB, GSG2	2	C1CC(CCN1)Oc1cc2cnccc2cc1-c1ccccc1	Moderately soluble	3.47	38	6-Ar-isoquinoline
A11	ERK5-IN-1	MAPK7	1	O=C1C2=CC=CC=C2N(C3CCCC3)C4=NC(NC5=CC=C(C(N6CCC(N7CCN(C)CC7)CC6)=O)C=C5OCC)=NC=C4N1C	Poorly soluble	4	5	2-amino-pyrimido-diazepin-6-one
A12	DDR1-IN-1	DDR1	1	CC1=C(OC4=CC(CC(N5)=O)=C5C=C4)C=C(NC(C2=CC=C(CN3CCN(CC)CC3)C(C(F)(F)F)=C2)=O)C=C1.Cl.Cl	Poorly soluble	4.36	2	oxindole
A13	XMD8-92	MAPK7	1	O=C1N(C)C2=CN=C(NC3=CC=C(N4CCC(O)CC4)C=C3OCC)N=C2N(C)C5=CC=CC=C15	Moderately soluble	3	5	2-amino-pyrimido-diazepin-6-one
A14	BI00604564	Haspin, GAK, YSK4, PIP5K1C, MKNK2, IKKbeta, RIOK2	7	s2c1nc(cc(c1c3ncnc(c32)N)CCC)N4CCN(CCC4)C	Moderately soluble	2.91	4	fused amino-pyrimidine
A15	GW867253	PI4KB, PIK3CG	2	NS(=O)(=O)c1cccc(c1)-c1ccc2nccc(-c3cccc(c3)S(N)(=O)=O)c2c1	Moderately soluble	2.39	30	4-aryl-quinoline
A16	CCT244747	CHEK1, PRKAA1, RPS6KA1, RPS6KA3	4	C[C@](OC1=NC(NC(C=C2OC)=NC=C2C(C=N3)=CN3C)=CN=C1C#N)([H])CN(C)C	Soluble	1.55	39	2-alkyl or aryl amino-5-Ar-pyridine
A17	GW416981X	CDK2, CDK1, MELK, IKKE, CDK3	5	CC(C)COC(=O)c1ccc2NC(=O)\C(=C/Nc3ccc(cc3)S(N)(=O)=O)c2c1	Soluble	2.12	2	oxindole
A18	GW868318	MAPK14, MAPK11	2	COCCNC(=O)c1ccc(cc1)-c1cc(cc(F)c1C)C(=O)NC1CC1	Soluble	3.38	40	biphenylamide
A19	GW810372X	GSK3B, CLK2, HIPK1	3	COc1ccc2c(cnn2n1)-c1ccnc(Nc2cccc(OC(F)(F)F)c2)n1	Moderately soluble	3.32	7	2-anilino-4-aryl-pyrimidine
A20	GW572399X	CDK2	1	NS(=O)(=O)c1ccc(Nc2ncc(o2)-c2ccccc2)cc1	Soluble	2.01	21	2-amino-5-sub-oxazole
A21	GSK312879	ERBB2, EGFR, BRAF, ERBB4, STK36	5	Fc1cccc(F)c1C(=O)Nc1cccc(c1)-c1nn2ncccc2c1-c1ccnc(Nc2cccnc2)n1	Moderately soluble	4.14	31	2-anilino-4-(ortho-aryl)-heteroaryl-pyrimidine
A22	GSK336313	PLK2	1	COc1cc2ncn(-c3cc(OCc4ccncc4)c(s3)C(N)=O)c2cc1OC	Moderately soluble	2.44	10	thiophene-benzimidazole
A23	TPKI-72	AURKB	1	CN1C=CC2=C1C(OC1=CC=C(NC3=NC4=C(N3)C=CC=C4)C=C1)=NC=N2	Moderately soluble	3.15	32	4-XAr-5-sub-pyrrolo-pyrimidine
A24	GSK2283293	STK17A	1	C[C@H]1CC[C@H](CN1c1cc(nc(N)n1)-c1ccc2c(N)n[nH]c2c1)C(=O)Nc1ccccc1	Moderately soluble	2.41	1	6-Ar-indazole
B01	SB-725317	CDK2, GSK3B	3	Oc1ccc(cc1)-c1nc2[nH]nc(NC(=O)C3CC3)c2cc1Br	Moderately soluble	2.65	1	6-Ar-indazole
B02	GSK461364	PLK1, NEK2	2	O=C(C1=C(O[C@@H](C2=CC=CC=C2C(F)(F)F)C)C=C(N3C=NC4=CC=C(CN5CCN(C)CC5)C=C34)S1)N	Poorly soluble	4.37	10	thiophene-benzimidazole
B03	GSK200398A	ERBB4, ERBB2, EGFR	3	Cl.O=C(O[C@H]1CN[C@@H](C1)C#Cc1cc2ncnc(Nc3ccc4n(Cc5ccccc5)ncc4c3)c2s1)N1CCOCC1	Poorly soluble	3.22	41	4-anilino-thieno[3,2]pyrimidine
B04	NVP-2	CDK9, TAOK3, HIPK4, CDK13, IRAK1, DYRK1A	6	ClC1=CN=C(N[C@H]2CC[C@H](N[C@H](C)COC)CC2)C=C1C3=CC=CC(NCC4(C#N)CCOCC4)=N3	Moderately soluble	3.76	42	2-alkylamino-4-Ar-pyridine
B05	TPKI-85	PIK3C3, GSK3B	2	CC1=NN=C(N1)C1=CC=C2OC=C(C2=C1)C1=CC=C(C=C1)S(C)=O	Moderately soluble	3.16	43	5-Ar-benzofuran
B06	GSK583	RIPK2	1	CC(C)(C)S(=O)(=O)C1=CC2=C(C=CN=C2C=C1)NC3=NNC4=C3C=C(C=C4)F	Moderately soluble	3.87	9	4-anilino-quinoline
B07	PFE-PKIS 40	PIK3CG, PIK3CA, PIK3C2G, PIK3CD, PIK3CB, PIK3C2B, MTOR, PI4KB	8	O=C1N([C@@H]2CC[C@@H](O)CC2)C3=NC(N)=NC(C)=C3C=C1C4=CC=C(OC)N=C4	Soluble	2.06	12	pyrimidopyridinone
B08	GW335962X	KIT	1	C\C(Nc1ccc(cc1)S(N)(=O)=O)=C1\C(=O)Nc2ccccc12	Soluble	1.44	2	oxindole
B09	PFE-PKIS 12	CASK	1	O=C(NCCCN1CCOC1=O)C2=CN=C(NCC3=C(Cl)C=CC(Cl)=C3)N=C2NC4CCCC4	Moderately soluble	3.69	44	2, 4-diamino-5-carboxamide-pyrimidine
B10	PFE-PKIS 21	MAP2K1	1	FC1=C(F)C=CC(C(NOC[C@H](O)CO)=O)=C1NC2=CC=C(I)C=C2F	Moderately soluble	3.24	8	other
B11	GNF-5	ABL1	1	C1=CC(=CC(=C1)C(=O)NCCO)C2=CC(=NC=N2)NC3=CC=C(C=C3)OC(F)(F)F	Moderately soluble	3.04	45	4-amino-6-Ar-pyrimidine
B12	BIBW3133BS	EGFR, ERBB2, IRAK1, MEK5, MKNK1, GAK, BUB1, LOK	8	Fc1c(cc(cc1)Nc2ncnc3c2cc(c(c3)OC)O[C@@H]4CC[C@H](CC4)N)Cl	Moderately soluble	4.05	3	4-anilino-quinazoline
B13	BI00133844	EGFR, ERBB2, EPHA6, LYN, BLK, RET, MEK5, EPHB4, LCK, SRC, HCK, ERBB4	12	Fc1c(cccc1Nc2ncnc3c2cc(c(c3)OC)O[C@@H]4CC[C@H](CC4)[C@@H]5NCCNC5=O)Cl	Moderately soluble	3.78	3	4-anilino-quinazoline
B14	HG-10-102-01	LRRK2	1	O=C(C1=CC(OC)=C(NC2=NC=C(Cl)C(NC)=N2)C=C1)N3CCOCC3	Soluble	2.03	11	2-anilino-4-alkylamino-pyrimidine
B15	GW855857	ACVR1B, TGFBR1, PRKD1, PRKD2, PRKD3	5	Cc1cccc(n1)-c1nc(Nc2ccncc2)c2ccccc2n1	Moderately soluble	3.15	14	4-amino-pyridines
B16	GW569293E	MAPK14, NLK, MAPK9, LATS1, MAPK10, GAK	6	OC(=O)\C=C\C(O)=O.OCCCNc1nccc(n1)-c1c(nn2cc(ccc12)C(F)(F)F)-c1ccc(F)cc1	Moderately soluble	3.8	18	2-alkylamino-4-(ortho-aryl)-heteroaryl-pyrimidine
B17	GW513184X	GSK3B, AurkA	2	COc1cc(C=NNc2ncnc3n(ncc23)-c2ccccc2)ccc1O	Moderately soluble	2.64	15	hydrazinyl-pyrazolo-pyrimidine
B18	GW412617	MAP4K2	1	C[C@H](N[C@@H]1CCc2cc(ccc2C1)-c1cnc(N)c(C)c1)c1ccccc1	Moderately soluble	4.34	25	2-amino-5-Ar-pyridine
B19	VE-822	ATR, ATM	2	CC(C)S(=O)(=O)C1=CC=C(C=C1)C2=CN=C(C(=N2)C3=CC(=NO3)C4=CC=C(C=C4)CNC)N	Moderately soluble	3.11	33	2-amino-5-Ar-pyrazine
B20	TPKI-97	BRAF	1	COC(=O)C1=C(C2=CC=CC=C2)C2=CC(OC)=CC=C2C(=O)N1CC1=CC=CC=C1	Moderately soluble	4.28	22	isoquinolone
B21	SB-590885	BRAF, RAF1, RIPK2	3	CN(C)CCOC1=CC=C(C2=NC(C3=CC=C4/C(CCC4=C3)=N\O)=C(C5=CC=NC=C5)N2)C=C1	Moderately soluble	4.01	6	4-Ar-pyridine
B22	TX-85-1	ERBB3	1	CC(=O)N1CCN(CC1)C2CCC(CC2)N3C4=C(C(=N3)C5=CC(=C(C=C5)OC6=CC=CC=C6)NC(=O)C=C)C(=NC=N4)N	Moderately soluble	3.21	4	fused amino-pyrimidine
B23	CCT251921	CDK8, CDK19	2	O=C1NCCC12CCN(C3=C(Cl)C(N)=NC=C3C4=CC5=C(N(C)N=C5)C=C4)CC2	Moderately soluble	2.33	25	2-amino-5-Ar-pyridine
B24	CA93.0	GAK	1	COC1=C(OC)C(OC)=CC(NC2=C3C(C=CC(Br)=C3)=NC=C2)=C1	Moderately soluble	3.79	9	4-anilino-quinoline
C01	GW276655	CDK1, CDK2	2	NS(=O)(=O)c1ccc(N\N=C2/C(=O)Nc3ccc(cc23)-c2cnco2)cc1	Soluble	1.12	2	oxindole
C02	GSK2656157	EIF2AK3, RIPK1, MAP3K2	3	NC1=NC=NC2=C1C(C3=CC=C4C(CCN4C(CC5=NC(C)=CC=C5)=O)=C3F)=CN2C	Moderately soluble	2.98	4	fused amino-pyrimidine
C03	GSK237701A	NEK9, PDGFRB, PDGFRA, PLK1	4	COc1cc2ncn(-c3cc(O[C@H](C)c4ccccc4Cl)c(s3)C(N)=O)c2cc1OC	Moderately soluble	3.95	10	thiophene-benzimidazole
C04	SB-747651A	MSK1, RSK, p70S6K, PRK2, ROCK2	5	NC1=NON=C1C(N2CC)=NC3=C2C(CNC4CCNCC4)=CN=C3	Very soluble	0.65	16	aminofurazan
C05	BIRZ0518XX	PRKCQ, PRKCE, PRKCD	3	FC(F)(F)OC1=CC=CC=C1CNC2=NC=C([N+]([O-])=O)C(NCC3CCC(CN)CC3)=N2	Moderately soluble	3.04	46	2,4-di-alkylamino-pyrimidine
C06	GSK204607	PLK2, PLK1, PLK3, MAP2K5, STK10	5	COc1cc2ncn(-c3cc(OCC4CCCO4)c(s3)C(N)=O)c2cc1OC	Soluble	2.38	10	thiophene-benzimidazole
C07	PFE-PKIS 44	CDK4	2	CC(C1=CN=C(NC2=NN(C)C=C2)N=C1N3C4CCCC4)=C(C(C)=O)C3=O	Soluble	2.27	12	pyrimidopyridinone
C08	XMD8-87	FRK, PTK6, TNK2	3	O=C1C2=C(C=CC=C2)N(C)C3=NC(N(C4=C(OC)C=C(N5CCN(C)CC5)C=C4)[H])=NC=C3N1	Moderately soluble	2.59	5	2-amino-pyrimido-diazepin-6-one
C09	GW300657X	CDK1, CDK2	4	NS(=O)(=O)c1ccc(N\N=C2/C(=O)Nc3ccc(cc23)C(=O)NCc2ccncc2)cc1	Soluble	1.13	2	oxindole
C10	GR269666A	ERBB4	1	Cl.C(c1nc2ccc(Nc3ncnc4ccccc34)cc2[nH]1)c1ccccc1	Poorly soluble	3.89	3	4-anilino-quinazoline
C11	BMX-IN-1	BMX, BTK	2	CS(NC1=CC=C(C2=CC=C(N=CC(C=C3)=C4N(C5=CC(NC(C=C)=O)=C(C)C=C5)C3=O)C4=C2)C=C1)(=O)=O	Moderately soluble	3.94	20	6-sub-quinoline
C12	SB-216385	MAP2K4, MAP2K3	2	Nc1nccc(n1)-c1c(ncn1CCCN1CCOCC1)-c1ccc(F)cc1	Soluble	2.03	18	2-alkylamino-4-(ortho-aryl)-heteroaryl-pyrimidine
C13	BI00801818	FAK, RSK2, DYRK1A, RSK1, CLK1, CLK4	6	Brc1c(ccc(c1)C(=O)NCCC)Nc2nc(c(cn2)C(F)(F)F)Nc3c(cccc3)C(=O)C	Poorly soluble	5.06	17	2,4-dianilino-pyrimidine
C14	WZ4003	NUAK1, NUAK2	2	CN(CC3)CCN3C(C=C2)=CC(OC)=C2NC1=NC=C(Cl)C(OC4=CC(NC(CC)=O)=CC=C4)=N1	Moderately soluble	3.54	47	2-anilino-4-O-Ar-pyrimidine
C15	BI00113608	EGFR, EPHA6, ERBB2, EPHB4, BLK	5	Fc1c(cccc1Nc2ncnc3c2cc(c(c3)OC)O[C@@H]5CC[C@@]4(NCCNC4=O)CC5)Cl	Moderately soluble	3.52	3	4-anilino-quinazoline
C16	GSK190937	PDGFRA	1	Cc1cnc(N)c(\C=C\c2cncc(c2)C(=O)NCCc2ccc(Cl)cc2Cl)c1	Moderately soluble	4.26	48	2-amino-pyridine
C17	GW429374A	IKBKE, MAP4K4	2	Cl.Oc1c(Br)cc(C=C2C(=O)Nc3ccc(cc23)-c2cccnc2)cc1Br	Poorly soluble	3.97	2	oxindole
C18	GW440146	MAP2K5, BLK	2	Cc1ccc(cc1)C(=O)Nc1ccc(Nc2ccnc3cc(ccc23)-c2ccccn2)cc1O	Poorly soluble	4.55	9	4-anilino-quinoline
C19	GSK2328680	PIK3CB	1	Cc1c(C)n2c(nc(cc2=O)N2CCOCC2)n1Cc1cccc(c1C)C(F)(F)F	Moderately soluble	3.38	13	morpholines
C20	NVS-PAK1-1	PAK1	1	O=C(N1C[C@@H](NC2=NC3=CC(F)=CC=C3N(CC(F)F)C4=CC=C(Cl)C=C42)CC1)NC(C)C	Moderately soluble	4.42	8	other
C21	HTH-01-015	NUAK1	1	O=C1N(C)C2=C(N=C(NC3=CN(C4CCNCC4)N=C3)N=C2C)N(C)C5=CC6=CC=CC=C6C=C51	Moderately soluble	2.88	5	2-amino-pyrimido-diazepin-6-one
C22	VE-821	ATR	1	NC1=C(C(N([H])C2=CC=CC=C2)=O)N=C(C3=CC=C(S(=O)(C)=O)C=C3)C=N1	Soluble	1.95	33	2-amino-5-Ar-pyrazine
C23	SB-219980	CSNK1D, CSNK1E, MAPK10, CSNK1A1, MAPK9, MAPK14, PIP4K2C	7	Nc1nccc(n1)-c1c(ncn1C1CCN(Cc2ccccc2)CC1)-c1ccc(F)cc1	Moderately soluble	3.49	18	2-alkylamino-4-(ortho-aryl)-heteroaryl-pyrimidine
C24	GW621970X	FLT1, KIT, YES	3	CCS(=O)(=O)c1ccc(OC)c(Nc2ncc(o2)-c2cccc(F)c2)c1	Moderately soluble	3.56	21	2-amino-5-sub-oxazole
D01	GSK2376236	PDPK1	1	CC[C@@H]1CO[C@@H](CN1c1cc(nc(NC)n1)-c1ccc2c(N)n[nH]c2c1)C(=O)Nc1ccccc1	Moderately soluble	2.5	1	6-Ar-indazole
D02	GSK949675	AKT1, AKT2, PRKCH	3	Cl.CCn1c(nc2c(nc(OCCNC)cc12)C#CC(C)(C)O)-c1nonc1N	Soluble	0.84	16	aminofurazan
D03	BI00645435	RPS6KA6, NUAK2, STK17A, STK17B, RSK2, LRRK2, PRKD1	7	O=C(C1=CC2=C(C=C1)C=C3N2[C@H](C)CCNC3=O)NC4=NC5=CC=CC=C5N4CCCN(C)C	Moderately soluble	2.88	19	amide hinge binder
D04	GSK299115A	ROCK1	1	CC1=C(C(CC(=O)N1)c1ccc(Cl)c(Cl)c1)C(=O)Nc1ccc2[nH]ncc2c1	Moderately soluble	3.28	27	5-amino-indazole
D05	GSK2850163	ERN1	1	O=C(N(CCC1)C[C@]21CCN(CC3=CC=C(Cl)C(Cl)=C3)C2)NCC4=CC=C(C)C=C4	Moderately soluble	4.6	8	other
D06	GW305074X	PIM2, cRAF, MAPK3	3	Oc1c(Br)cc(C=C2C(=O)Nc3ccc(I)cc23)cc1Br	Poorly soluble	4.27	2	oxindole
D07	TPKI-91	GSK3A, GSK3B	2	COC1=CC=C(CSC2=NN=C(O2)C2=CC3=C(C=C2)N=CS3)C=C1C(F)(F)F	Moderately soluble	4.97	49	6-Ar-benzothiazole
D08	BI00007366	EGFR, BUB1, ERBB2, GAK	4	N1(CCC(CC1)Oc3c(cc2ncnc(c2c3)Nc4cc(ccc4)C#C)OC)C	Moderately soluble	3.58	3	4-anilino-quinazoline
D09	GSK1379762	MAP2K5	1	COc1cc(Nc2nccc(n2)N2CCC(C2)NC(=O)Nc2cc(C)ccc2C)cc(OC)c1OC	Moderately soluble	3.37	11	2-anilino-4-alkylamino-pyrimidine
D10	GSK1398477	PDGFRB	1	Cc1ccc(NC(=O)Nc2ccccc2F)cc1-c1ccc(cc1)C(=O)Nc1ccncc1	Moderately soluble	4.41	14	4-amino-pyridines
D11	JH-II-127	LRRK2, CHK2, MLCK	3	CNC1=C2C(NC=C2Cl)=NC(NC3=CC=C(C(N4CCOCC4)=O)C=C3OC)=N1	Moderately soluble	2.34	50	2-anilino-4-alkylamino-pyrrolopyrimidine
D12	SGC-AAK1-1	AAK1, RIOK1, BMP2K	3	O=S(N(CC)CC)(NC1=CC(C2=CC3=C(C(NC(C4CC4)=O)=NN3)C=C2)=CC=C1)=O	Moderately soluble	2.69	1	6-Ar-indazole
D13	PFE-PKIS 41	MAPK14	1	CC1=CC(OCC2=C(F)C=C(F)C=C2)=C(Br)C(N1C3=C(C)C=CC(C(NC)=O)=C3)=O	Moderately soluble	4.57	29	1-aryl-pyridone
D14	Vertex 11e	MAPK1, MAPK3	2	[H]N1C(C(N[C@H](CO)C2=CC=CC(Cl)=C2)=O)=CC(C3=NC(NC4=C(Cl)C=C(F)C=C4)=NC=C3C)=C1	Moderately soluble	4.4	7	2-anilino-4-aryl-pyrimidine
D15	GW560459	RPS6KA6	1	Nc1nc(c(s1)-c1ccnc2ccccc12)-c1ccccc1F	Moderately soluble	4.09	30	4-aryl-quinoline
D16	BI00601000	MAPK14	1	Fc1c(ccc(c1)F)Nc2cc3c(cc2)N(C(=O)N3)CC4CCCCC4	Moderately soluble	4.62	51	imidazolone
D17	GW440135	KIT, MAP2K5, KDR, PDGFRA	4	COc1cc2nccc(Nc3ccc(OCc4ccc(NC(C)=O)cc4)cc3)c2cc1OC	Moderately soluble	4.02	9	4-anilino-quinoline
D18	GW442130X	NTRK1, NTRK3, AURKA	3	COc1ccccc1-c1cc(\C=C2/C(=O)Nc3ncc(Br)cc23)cc(Br)c1O	Poorly soluble	4.36	2	oxindole
D19	GSK1379761	JAK2	1	COc1cc(Nc2nccc(n2)N2CCC(C2)NC(=O)C2COc3ccccc3O2)cc(OC)c1OC	Moderately soluble	2.55	11	2-anilino-4-alkylamino-pyrimidine
D20	AH5015	TYK2	1	Nc1ncnc2[nH]c(nc12)-c1ccccc1	Soluble	1.67	4	fused amino-pyrimidine
D21	GSK1392956A	INSR, IGF1R, PTK2B	3	COc1cc(ccc1Nc1nc(Nc2ccc(F)cc2C(=O)NC[C@@H](O)CO)c2cc[nH]c2n1)N1CCN(CC1)C(C)C	Moderately soluble	2.83	23	2,4-dianilino-pyrrolopyrimidine
D22	CCT241533	CHEK2, MARK3, PHK	3	FC1=CC(C3=NC2=CC(OC)=C(OC)C=C2C(N[C@H]4[C@H]([C@](C)(O)C)CNC4)=N3)=C(O)C=C1.Cl.Cl	Poorly soluble	2.92	52	ortho-quinazololinyl-phenol
D23	GSK2269557	PIK3CD	1	CC(C)N1CCN(Cc2cnc(o2)-c2cc(cc3[nH]ncc23)-c2cccc3[nH]ccc23)CC1	Moderately soluble	3.63	1	6-Ar-indazole
D24	GSK2292767	PIK3CD	1	COc1ncc(cc1NS(C)(=O)=O)-c1cc(-c2ncc(CN3C[C@H](C)O[C@H](C)C3)o2)c2cn[nH]c2c1	Moderately soluble	2.22	1	6-Ar-indazole
E01	GW282449A	ERBB4	1	Cl.COc1cc2ncnc(Nc3ccc4n(Cc5ccccc5)ncc4c3)c2cc1OC	Poorly soluble	3.52	3	4-anilino-quinazoline
E02	GSK579289A	NEK2, NEK9, PLK1	3	C[C@@H](Oc1cc(sc1C(N)=O)-n1cnc2ccc(OC3CCN(C)CC3)cc12)c1ccccc1Cl	Poorly soluble	4.41	10	thiophene-benzimidazole
E03	GSK2298859	PDPK1, PRKX, STK17B, STK17A	4	CNc1nc(cc(n1)-c1ccc2c(N)n[nH]c2c1)N1C[C@H](CC[C@H]1C)C(=O)Nc1ccccc1	Moderately soluble	2.79	1	6-Ar-indazole
E04	GSK2288359	PDPK1	1	Nc1n[nH]c2cc(ccc12)-c1cc(nc(N)n1)N1CCC[C@H](C1)C(=O)Nc1ccccc1	Moderately soluble	2.05	1	6-Ar-indazole
E05	PFE-PKIS 25	JAK3, JAK2, JAK1, TYK2, DCLK3	5	CN([C@H]1CN(C(CC#N)=O)CC[C@H]1C)C2=C3C(NC=C3)=NC=N2	Soluble	1.21	28	4-amino-pyrrolo-pyrimidine
E06	PFE-PKIS 34	JAK3, JAK2	2	CN([C@H]1CN(C(CO)=O)CC[C@H]1C)C2=C3C(NC=C3)=NC=N2	Soluble	0.78	28	4-amino-pyrrolo-pyrimidine
E07	GW811761X	CLK2, MAPK15, CLK1, HIPK2, HIPK3	5	CCOc1ccc2c(cnn2n1)-c1ccnc(Nc2cccc(c2)C(F)(F)F)n1	Moderately soluble	3.76	7	2-anilino-4-aryl-pyrimidine
E08	XMD-17-51	NUAK1, ABL1, AURKA	3	CN(C1=CN=C(NC2=CN(C3CCNCC3)N=C2)N=C1N(C)C4=C5C=CC=C4)C5=O	Soluble	1.73	5	2-amino-pyrimido-diazepin-6-one
E09	BI00009348	PIK3CG, PIP5K2C, TAK1, YSK4, RSK4, PIP5K1C, BMPR2, STK16	8	S(=O)(=O)(CCN1CCOCC1)c2cc(ccc2)Nc3nc4c(cn3)N(C(=O)CN4C(C)C)C	Soluble	1.47	34	2-amino-dihydropteridinone
E10	CCT251545	CDK19, CDK8	2	O=C(NCC1)C1(CC2)CCN2C3=C(C4=CC=C(C5=CN(C)N=C5)C=C4)C=NC=C3Cl	Moderately soluble	3.07	24	3-aryl-pyridine
E11	TPKI-105	MAPK10	1	CCC(=O)C1=C(C2=CC=CC=C2)C2=CC(Cl)=CC=C2C(=O)N1CC1=NN(CC(N)=O)C(=C1)S(C)(=O)=O	Moderately soluble	2.81	22	isoquinolone
E12	SB-708998	MYLK2	1	Brc1cc2c(NC(=O)C3CC3)n[nH]c2nc1-c1ccccc1	Moderately soluble	2.97	1	6-Ar-indazole
E13	SB-693162	MAP3K19	1	CCn1c(nc2ccccc12)-c1nonc1N	Soluble	1.43	16	aminofurazan
E14	SB-633825	STK10	1	COc1ccc2cc(ccc2c1)-c1c(nc(-c2ccc(cc2C)S(C)(=O)=O)n1C)-c1ccncc1	Poorly soluble	4.72	6	4-Ar-pyridine
E15	GW784752X	GSK3A	1	COc1cccc(c1)-n1ncc2c(N\N=C\c3ccncc3)ncnc12	Soluble	2.25	15	hydrazinyl-pyrazolo-pyrimidine
E16	GW780159X	RPS6KA6	1	Nc1nc(c(s1)-c1ccc2ncccc2n1)-c1cccc(Cl)c1	Moderately soluble	3.72	20	6-sub-quinoline
E17	GW580509X	FLT1, TNK1, KIT	3	CCS(=O)(=O)c1ccc(OC)c(Nc2ncc(o2)-c2cccc(OC)c2)c1	Moderately soluble	3.21	21	2-amino-5-sub-oxazole
E18	GW525701	EPHB6	1	Cn1ccc(n1)-c1cccc(Nc2ccnc3cc(ccc23)-c2nccs2)c1	Moderately soluble	4.14	9	4-anilino-quinoline
E19	SB-282975	CSNK1D	1	Cc1nccc(n1)-c1c(ncn1CCCN1CCOCC1)-c1ccc(F)cc1	Soluble	2.77	35	2-O or C sub-4-(ortho-aryl)-heteroaryl-pyrimidine
E20	SB-735464	NLK	1	Fc1cccc(c1)-c1ccc2c(NC(=O)C3CC3)n[nH]c2c1	Soluble	3.19	1	6-Ar-indazole
E21	TPKI-39	KIT, PDGFRB, CIT, PDGFRA, DDR1, CSF1R, FLT1, KDR	8	O=C(NC1=CC=CC=C1)NC1=CC=CC(OC2=NN3C=CN=C3C=C2)=C1	Soluble	2.77	26	5,6-fused imidazole/pyrazole
E22	TPKI-69	KIT, PDGFRB, PDGFRA, FLT3, KDR, CSF1R	6	CN1C=CC2=C1C(OC1=CC=C(NC(=O)NC3=CC=CC=C3)C=C1)=NC=N2	Moderately soluble	2.85	32	4-XAr-5-sub-pyrrolo-pyrimidine
E23	THZ531	CDK12, CDK13	2	CN(C)C\C=C\C(=O)NC1=CC=C(C=C1)C(=O)N1CCC[C@H](C1)NC1=NC=C(Cl)C(=N1)C1=CNC2=CC=CC=C12	Moderately soluble	3.74	53	2-amino-4-aryl-pyrimidine
E24	TH257	LIMK2	1	O=C(N(CCCC)CC1=CC=CC=C1)C(C=C2)=CC=C2S(NC3=CC=CC=C3)(=O)=O	Moderately soluble	4.12	8	other
F01	GSK1838705	ALK, CLK2, CLK1, FER, FES, IGF1R, IRR, MYLK	8	CNC(C1=C(NC2=NC(NC3=C(OC)C=C4CCN(C(CN(C)C)=O)C4=C3)=NC5=C2C=CN5)C=CC=C1F)=O	Moderately soluble	3.14	23	2,4-dianilino-pyrrolopyrimidine
F02	GSK872	RIPK3	1	O=S(C1=CC=C2N=CC=C(NC3=CC=C(SC=N4)C4=C3)C2=C1)(C(C)C)=O	Moderately soluble	3.9	9	4-anilino-quinoline
F03	GSK2578215	LRRK2	1	FC1=NC=CC(C2=CC=C(OCC3=CC=CC=C3)C(C(NC4=CC=CN=C4)=O)=C2)=C1	Moderately soluble	3.97	19	amide hinge binder
F04	GSK2334470	PDPK1	1	O=C([C@@H]1CN(C2=NC(NC)=NC(C3=CC4=C(C=C3)C(N)=NN4)=C2)[C@H](C)CC1)NC5CCCCC5	Moderately soluble	2.98	1	6-Ar-indazole
F05	GW282974X	ERBB2, ERBB4	2	CN(C)c1cc2c(Nc3ccc4n(Cc5ccccc5)ncc4c3)ncnc2cn1	Moderately soluble	3.4	3	4-anilino-quinazoline
F06	GW814408X	AURKC	1	COc1cccc(c1)-c1c[nH]c2c(N\N=C\c3ccncc3)ncnc12	Moderately soluble	2.55	15	hydrazinyl-pyrazolo-pyrimidine
F07	GW434756X	MAPK14, MAPK9, CSNK1A1, RPS6KA6, NLK, MAPK10	6	Fc1ccc(cc1)-c1nn2ccccc2c1-c1ccncc1	Moderately soluble	3.64	6	4-Ar-pyridine
F08	BI00047804	PIK3CG, NEK5, CLK4, CLK1, NEK3, CLK3, PIK3CA	7	Clc1c(cccc1)-c2nc-3c(cn2)CCc4nc(sc4-3)NC(=O)N5C[C@@H](CC5)NC(=O)C(C)C	Moderately soluble	3.6	54	2-amino-thiazole
F09	UNC-AA-1-0017	AAK1, BMP2K, PIP5K1C	3	O=S(N(C)CC)(NC1=CC(C2=CC3=C(C(NC(C4CC4)=O)=NN3)C=C2)=CC=C1)=O	Soluble	2.43	1	6-Ar-indazole
F10	BIBF0846CL	YSK4, FLT3, PDGFRB, RET, SNARK	5	N4c1c(cc(c(c1)OC)OC)C(=C(Nc2ccccc2)c3cc(ccc3)CN)C4=O	Moderately soluble	2.99	2	oxindole
F11	GW830263A	KDR, AURKC	2	CN(c1nc(Nc2ccc(CS(C)(=O)=O)cc2)ncc1)c3ccc(NC(Nc4ccc(C(N5CCN(CC5)C)=O)cc4)=O)cc3.Cl	Poorly soluble	2.68	17	2,4-dianilino-pyrimidine
F12	TPKI-100	MAPK10	1	COC(=O)C1=C(C2=CC=CC=C2)C2=CC(Br)=CC=C2C(=O)N1CC1=CC=C(C=C1)S(C)(=O)=O	Moderately soluble	4.58	22	isoquinolone
F13	TPKI-26	PLK1, PKL2, PKL3	3	CC[C@]1(F)CN(C2CCCC2)c3nc(Nc4ccc(cc4OC)C(=O)NC5CCN(C)CC5)ncc3N(C)C1=O	Moderately soluble	3.39	5	2-amino-pyrimido-diazepin-6-one
F14	BI00865461	MEK5, RAF1, BRAF, SRMS, ZAK	5	Fc1c(c(ccc1NS(=O)(=O)CCC)F)-n2nnc(c2)-c3cncc(c3)OC	Soluble	2.56	24	3-aryl-pyridine
F15	GW632580X	CSF1R	1	COc1ccc(COc2ccc(Cc3cnc(N)nc3N)cc2OC)cc1	Soluble	2.51	55	2,4-diamino-5-benzyl-pyrimidine
F16	BI2536	PLK1, PLK2, PLK3, RPS6KA4, CAMKK1, CAMKK2, MYLK	7	O=C1[C@H](N(C2=C(N1C)C=NC(NC3=CC=C(C(NC4CCN(C)CC4)=O)C=C3OC)=N2)C5CCCC5)CC	Moderately soluble	2.92	34	2-amino-dihydropteridinone
F17	GW651576X	EGFR	1	Fc1cccc(COc2ccc(Nc3ncncc3C#Cc3ccccc3)cc2Cl)c1	Poorly soluble	5.57	56	4-anilino-5-sub-pyrimidine
F18	SB-742609	GSK3A	1	Brc1cc2c(NC(=O)C3CCCC3)n[nH]c2nc1-c1nccs1	Moderately soluble	3	1	6-Ar-indazole
F19	TPKI-58	MAP3K5	1	CC(C)(C)C1=CC=C(C=C1)C(=O)NC1=CN2C=C(C=CC2=N1)C1=CC=CN=C1	Moderately soluble	3.96	26	5,6-fused imidazole/pyrazole
F20	BIRB0876BS	DDR1, MAPK14	2	n1(nc(cc1NC(=O)Nc2ccc(cc2)OCCN3CCOCC3)C(C)(C)C)-c4ccc(cc4)C	Moderately soluble	3.97	57	type II urea
F21	BI01125081	YSK4, SYK, ZAP70, JAK2	4	N1(CCOCC1)c2ncc(cc2)-c4cc3ncccc3c(c4)OCc5ncccc5C(=O)N	Moderately soluble	2.41	58	5,7-disub-quinoline
F22	GW280670X	CDK2	1	NS(=O)(=O)c1ccc(N\N=C2/C(=O)Nc3ccc(Cl)cc23)cc1	Soluble	1.48	2	oxindole
F23	FM-381	JAK3, JAK1, PIK3C2G	3	N(C)(C)C(C(\C#N)=C\C(=CC=C1C2N(C(C(N=2)=C2)=C(C(=N2)N2)C=C2)C(C2)CCCC2)O1)=O	Moderately soluble	3.12	37	fused pyrrolo-pyrid(az)ine
F24	D2202-1	DDR1, NTRK3, NTRK2, NTRK1	4	Cc1cn(cn1)c1cc(cc(c1)NC(c1ccc2c(CN(C[C@@H]2C)c2cncnc2)c1)=O)C(F)(F)F	Moderately soluble	4.02	59	5-amino-pyrimidine
G01	GSK2606414	EIF2AK3, RIPK1	2	FC(C1=CC(CC(N2CCC3=C2C=CC(C4=CN(C)C5=NC=NC(N)=C54)=C3)=O)=CC=C1)(F)F	Moderately soluble	4.02	4	fused amino-pyrimidine
G02	GSK2250882	STK17A	1	CC(C)c1cc(nc(N)n1)-c1ccc2c(N)n[nH]c2c1	Soluble	1.86	1	6-Ar-indazole
G03	GSK481	RIPK1	1	O=C(C1=NOC(CC2=CC=CC=C2)=C1)N[C@H]3COC4=CC=CC=C4N(C)C3=O	Moderately soluble	2.44	8	other
G04	K05908	BMPR1B, ACVR1, ACVRL1, RIPK2, BMPR1A, LCK, ACVR1B, TGFBR1	8	COC1=CC(C2=CN=CC(C3=CN(C4CCNCC4)N=C3)=C2)=CC(OC)=C1OC	Soluble	2.69	24	3-aryl-pyridine
G05	PFE-PKIS 32	CDK4, TTK	3	CC(C1=CN=C(NC2=NC=C(N3CCNCC3)C=C2)N=C1N4C5CCCC5)=C(C(C)=O)C4=O	Soluble	2.32	12	pyrimidopyridinone
G06	GSK1904529	IGF1R, INSR, FER, FRK	4	O=C(NC1=C(F)C=CC=C1F)C2=CC(C3=C(C4=NC(NC5=CC(CC)=C(N6CCC(N7CCN(S(=O)(C)=O)CC7)CC6)C=C5OC)=NC=C4)N8C=CC=CC8=N3)=CC=C2OC	Poorly soluble	5.32	31	2-anilino-4-(ortho-aryl)-heteroaryl-pyrimidine
G07	BI00614644	MAPKAPK2, MAPKAPK5, PIM3	3	O=C(C1=CC2=C(C=C1)C=C3N2CC(CN)CNC3=O)NC4=CC=CN=C4	Soluble	0.98	19	amide hinge binder
G08	GSK114	TNNI3K, ACK1, ZAK, PDGFRB	4	COC1=CC2=NC=NC(N(C3=C(N(C)C)C=CC(S(=O)(N(C)[H])=O)=C3)[H])=C2C=C1OC	Soluble	2.07	3	4-anilino-quinazoline
G09	SB-517081	KIT	1	Nc1n[nH]c2ncc(cc12)-c1ccccc1	Soluble	1.97	60	5-Ar-indazole
G10	TPKI-106	MAPK10, MAPK14	2	CCC1=NC(=C(S1)C1=CC=NC=C1)C1=CC(C)=CC=C1	Moderately soluble	4.19	6	4-Ar-pyridine
G11	SB-733894	MYLK2	1	Fc1cccc(-c2ccc3c(NC(=O)C4CC4)n[nH]c3c2)c1F	Moderately soluble	3.53	1	6-Ar-indazole
G12	GW792479	PIP4K2C	1	O=C(N1CCCC1)c1ccc(cc1)-c1cc(ccn1)-c1c[nH]nc1-c1ccccn1	Moderately soluble	3.26	6	4-Ar-pyridine
G13	GW576924A	EGFR, ERBB2	2	Cl.Fc1cc(Nc2ncnc3ccc(cc23)-c2ccc(CN3CCS(=O)CC3)o2)ccc1OCc1ccccc1	Poorly soluble	4.11	3	4-anilino-quinazoline
G14	GW684088	TGFBR1, MINK1	2	Cc1ccc(cc1)-c1cc(ccn1)-c1c[nH]nc1-c1ccccn1	Moderately soluble	3.43	6	4-Ar-pyridine
G15	GW642138X	TYK2	1	COc1ccc(cc1)-c1cc2c(N)ncnc2o1	Soluble	2.07	4	fused amino-pyrimidine
G16	GW683134A	KDR, TEK, KIT	3	Cl.Fc1ccc(cc1NC(=O)Nc1ccc(Oc2ccc3[nH]c(NC(=O)c4ccco4)nc3c2)cc1)C(F)(F)F	Poorly soluble	4.52	36	2-amino-6—X-Ar-benzimidazole
G17	THZ1	CDK7, IGF1R, INSR, MAP3K11, MAPK8, TBK1, TYK2	1	ClC1=CN=C(N=C1C2=CNC3=CC=CC=C23)NC4=CC=CC(NC(C5=CC=C(NC(/C=C/CN(C)C)=O)C=C5)=O)=C4	Poorly soluble	4.45	7	2-anilino-4-aryl-pyrimidine
G18	GSK2219385	IGF1R, INSR	2	COc1cc(C)c(cc1Nc1nc(Nc2cccc(F)c2C(N)=O)c2cc[nH]c2n1)N(C)C(=O)CN(C)C	Moderately soluble	2.94	23	2,4-dianilino-pyrrolopyrimidine
G19	GW296115X	BRSK1, BRSK2, RSK3	3	COc1ccc2[nH]c3c4[nH]c5ccc(OC)cc5c4c4C(=O)NC(=O)c4c3c2c1	Moderately soluble	3.39	61	phthalimide
G20	GSK1379710	NTRK3	1	CC(=O)c1cccc(NC(=O)NC2CCN(C2)c2ccnc(Nc3ccc(F)cc3)n2)c1	Moderately soluble	3.17	11	2-anilino-4-alkylamino-pyrimidine
G21	GSK223675	TGFBR1, ACVR1B, PRKD1	3	Cc1cccc(n1)-c1cc(Nc2ccncc2)c2ccccc2n1	Moderately soluble	3.54	14	4-amino-pyridines
G22	GSK1379712	EPHB6	1	COC(=O)C(NC(=O)NC1CCN(C1)c1ccnc(Nc2ccc(F)cc2)n1)c1ccccc1	Moderately soluble	2.89	11	2-anilino-4-alkylamino-pyrimidine
H01	GSK840	RIPK3	1	O=C(OC(C)(C)C)CC1=CC=C(N2C3=CC=C(C(NC)=O)C=C3N=C2)C=C1	Moderately soluble	3.15	62	1-aryl-benzimidazole
H02	GSK843	RIPK3	1	NC1=NC=C(C2=CC(C)=NN2C)C3=C1C(C4=CC=C(SC=N5)C5=C4)=CS3	Moderately soluble	4.02	4	fused amino-pyrimidine
H03	PFE-PKIS 3	FGFR1	1	COC1=CC(C2=CC3=CN=C(N)N=C3N=C2NC(NC(C)(C)C)=O)=CC(OC)=C1	Soluble	2.34	63	2-amino-quinazoline
H04	BI00036838	GSK3B, GSK3A, DYRK1A, CDKL5, DYRK1B, ICK, DYRK2, CDK7	8	N2c1c(cc(cc1)C(=O)C)C(=C(NN(C)C)CC)C2=O	Soluble	1.8	2	oxindole
H05	GW435821X	IKBKE	1	Cc1cc(O)cc(C)c1\C=C\c1cncc(c1)C(N)=O	Soluble	2.29	64	3-vinyl-pyridine
H06	GSK204919	PRKD2, PRKD1	2	COc1ccc2nc(nc(Nc3ccncc3)c2c1)-c1cccc(C)n1	Moderately soluble	3.13	14	4-amino-pyridines
H08	GSK1070916	AURKB, AURKC, FLT1, TIE2, SIK, FLT4, FGFR1	7	CCN1C=C(C(=N1)C2=CC=C(C=C2)NC(=O)N(C)C)C3=C4C=C(NC4=NC=C3)C5=CC(=CC=C5)CN(C)C	Moderately soluble	4.17	65	2,4-disub-7-azaindole
H09	GW709042A	KDR, TEK, RET	3	Cl.Fc1ccc(cc1NC(=O)Nc1ccc(Oc2ccc3[nH]c(NC(=O)c4ccccc4)nc3c2)cc1)C(F)(F)F	Poorly soluble	5.07	36	2-amino-6—X-Ar-benzimidazole
H10	SB-710397	BRAF	1	CN(C)CCN(C)C(=O)c1cc(c(o1)-c1ccc(Cl)c(O)c1)-c1ccncc1	Moderately soluble	3.19	6	4-Ar-pyridine
H11	SB-242719	MAPK14	1	CCc1ccc(Oc2nccc(n2)-c2c(ncn2C2CCNCC2)-c2ccc(F)cc2)cc1	Moderately soluble	4.38	35	2-O or C sub-4-(ortho-aryl)-heteroaryl-pyrimidine
H12	SB-732932	MYLK2, MAPK15, CDKL2	3	O=C(Nc1n[nH]c2cc(ccc12)-c1ccsc1)C1CC1	Soluble	2.94	1	6-Ar-indazole
H13	GW693917A	KDR, TEK, EPHA2	3	Cl.COC(=O)Nc1nc2ccc(Oc3ccc(NC(=O)Nc4cc(ccc4F)C(F)(F)F)cc3)cc2s1	Poorly soluble	4.81	66	2-amino-6-phenoxy-benzothiazole
H14	GW807982X	CLK2, CLK1, MAPK15, NEK6	4	CCOc1ccc2c(cnn2n1)-c1ccnc(Nc2cc(OC)cc(c2)C(F)(F)F)n1	Moderately soluble	3.75	7	2-anilino-4-aryl-pyrimidine
H15	GW770249X	TEK, KDR, MUSK, NTRK1, PDGFRA, KIT	6	Nc1ncnc2occ(-c3ccc(NC(=O)Nc4cc(ccc4F)C(F)(F)F)cc3)c12	Moderately soluble	3.91	4	fused amino-pyrimidine
H16	GW578748X	IKBKE	1	COc1cc(\C=N\Nc2ncnc3[nH]ncc23)ccc1O	Soluble	1.36	15	hydrazinyl-pyrazolo-pyrimidine
H17	TPKI-24	PLK1, PLK3, PLK2, MYLK, DAPK3	5	COc1cc(ccc1Nc2ncc3N(C)C(=O)C(F)(F)CN(C4CCCC4)c3n2)C(=O)NC5CCN(C)CC5	Moderately soluble	2.99	5	2-amino-pyrimido-diazepin-6-one
H18	GW830900A	AURKC	1	Cl.CN(C)CCNC(=O)Nc1ccc(cc1)N(C)c1ccnc(Nc2ccc(CS(C)(=O)=O)cc2)n1	Moderately soluble	2.19	17	2,4-dianilino-pyrimidine
H19	TPKI-16	MAP2K1	1	Cn1c2ncn(OC[C@H](O)CO)c(=O)c2c(Nc3ccc(I)cc3F)c(F)c1=O	Soluble	1.86	8	other
H20	SB-772077-B	ROCK1, ROCK2, RPS6KA5, PIM1, RSK1	5	Cl.CCn1c(nc2cncc(C(=O)N3CC[C@H](N)C3)c12)-c1nonc1N	Very soluble	-0.1	16	aminofurazan
H21	PFE-PKIS 29	PIK3CG, PIK3CA, PIK3C2G, PIK3C2B, PIK3CD, PIK3CB, MTOR, PI4KB	8	COC(N=C1)=CC=C1C2=CC3=C(C)N=C(N)N=C3N([C@H]4CC[C@H](OCCO)CC4)C2=O	Soluble	2.13	12	pyrimidopyridinone
H22	GW832467	DDR1	1	NS(=O)(=O)c1ccc(Nc2cc(n[nH]2)-c2cccc(O)c2)cc1	Soluble	1.43	67	3-amino-5-aryl-pyrazole
